# Dynamic s-acylation of schizophrenia-linked antioxidants explicate the redox flexibility of human microglia during inflammation

**DOI:** 10.64898/2026.04.28.721236

**Authors:** Soumyadeep Mukherjee, Arushi Sharma, Prince Upadhyay, Evanka Madan, Soumya Pati, Shailja Singh

## Abstract

Cysteine proteome essentially regulates cellular adaptability during stress. Proteomic cysteines are reversibly modified to avoid loss through oxidation. Reversible cysteine-modifications beneficially preserve cellular stress-response mechanisms by regulating the transient activation of substrate proteins. Cysteine acylation (or s-acylation) is one such extensively documented reversible protein modification. Inflammation-responsive changes in s-acylation facilitate the plasticity of immune-partitioned brains by dynamically determining the ‘utilization’ of stress-buffering (substrate) cysteine-proteins in microglia, the primary immune-reactive brain cells.

However, the inflammation-responsiveness of cysteine-acylation in microglia is not elaborately measured at a large-scale. Therefore, we observed the differential (quantitative) s-acylation of proteins in cultured human (HMC3) microglia by implementing comparative MLCC-based chemoproteomic workflows. Parallelly, we characterized the molecular consequences of HMC3 cell treatment with 2-bromopalmitate, a general s-acylation inhibitor, by performing immunocytochemistry and proteomic experiments. We also identified the s-acylation-dependent microglial inflammatory responses through live spatiotemporal tracking and confocal microscopy, following treatment of microglia with PAMPs (LPS or IFNy). Finally, from our proteomic studies of postmortem human brain tissues, we confirmed major protein-causals of schizophrenia, a redox-related brain disorder, to undergo inflammation-responsive s-acylation.

This report provides a first comprehensive library of cysteine-proteins differentially processed through inflammation-responsive acylation in microglia. It also outlines the inflammation-responsive s-acylation of key NRF2-antioxidants, including peroxiredoxins (especially PRDX2) and glutathione synthetase (GSS), as a biochemical signature of early-stage inflammation and oxidative-stress in microglia. More importantly, the innovative proteo-informatic workflows designed for this research work can be reliably repurposed to identify bifunctional theragnostic protein markers of many complex disorders and diseases.
