## Supplementary material for "Dynamic s-acylation of schizophrenia-linked antioxidants explicate the redox flexibility of human microglia during inflammation": Materials Table

### Sheet: Reagents
List of reagents used for the study.
Serial	Reagent/Consumables	Source	Catalog Number
1	Human microglia clone 3 (HMC3) cells	ATCC	CRL-3304
2	Eagle's Minimal Essential Medium (EMEM)	Sigma-Aldrich	M4655, 56416C-10L
3	Fetal Bovine Serum (FBS), qualified, Brazil	Gibco, Thermo-Fisher Scientific	10270106
4	Sodium Pyruvate (100 mM)	Gibco, Thermo-Fisher Scientific	11360070
5	MEM Non-Essential Amino Acids Solution (100X)	Gibco, Thermo-Fisher Scientific	11140050
6	Penicillin-Streptomycin (10,000 U/mL)	Gibco, Thermo-Fisher Scientific	15140122
7	Trypan Blue Solution, 0.4%	Gibco, Thermo-Fisher Scientific	15250061
8	SpeI-HF®	New England Biolabs	R3133S
9	MEGAscript™ SP6 Transcription Kit	Invitrogen, Thermo-Fisher Scientific	AM1330
10	ScriptCap™ m7G Capping System	CellScript	C-SCCE0610
11	TRIzol™ Reagent	Invitrogen, Thermo-Fisher Scientific	15596026
12	Lipofectamine™ 3000 Transfection Reagent	Invitrogen, Thermo-Fisher Scientific	L3000008
13	µ-Slide 4 Well	Ibidi	80426
14	SARS-CoV-2 (COVID-19) Spike RBD antibody [HL257]	GeneTex	GTX635692
15	Beta-Amyloid (1-42), HiLyte™ Fluor 488-labeled - 0.1 mg	Anaspec	AS-60479-01
16	PBS Tablets	Gibco, Thermo-Fisher Scientific	18912014
17	High-Capacity cDNA Reverse Transcription Kit	Applied Biosystems, Thermo-Fisher Scientific	4368814
18	PowerUp™ SYBR™ Green Master Mix for qPCR	Applied Biosystems, Thermo-Fisher Scientific	A25742
19	ProteaseArrest™ [100X]	G-Biosciences	786-108
20	QuantiPro™ BCA Assay Kit	Sigma-Aldrich	QPBCA-1KT
21	BODIPY™ TR Ceramide	Invitrogen, Thermo-Fisher Scientific	D7540
22	Dimethyl Sulphoxide (DMSO) for molecular biology, 99.8% - [67-68-5]	Sisco Research Laboratories Pvt. Ltd. (SRL)	24075
23	MTT (3-(4,5-Dimethylthiazol-2-yl)-2,5-Diphenyltetrazolium Bromide)	Invitrogen, Thermo-Fisher Scientific	M6494
24	17-Octadecynoic Acid	Cayman Chemical	90270
25	Oregon Green™ 488 Azide (Oregon Green™ 6-Carboxamido-(6-Azidohexanyl), Triethylammonium Salt), 6-isomer	Invitrogen, Thermo-Fisher Scientific	O10180
26	Tris(2-carboxyethyl)phosphine hydrochloride	Sigma-Aldrich	75259
27	VECTASHIELD Antifade Mounting Medium with DAPI	Vector Laboratories	H-1200-10
28	Nrf2 Antibody	Affinity	AF7904
29	SHEEP ANTI RABBIT IgG:FITC	Bio-Rad	STAR34B
30	Phenylmethanesulfonyl fluoride	Sigma-Aldrich	78830
31	QIAshredder (50)	Qiagen	79654
32	Biotin-azide (Synonyms: N-(3-Azidopropyl)biotinamide)	MedChemExpress	HY-129832
33	(+)-Sodium L-ascorbate	Sigma-Aldrich	11140
34	HEPES	Sigma-Aldrich	H3375
35	Pierce™ Streptavidin Agarose	Thermo Scientific, Thermo-Fisher Scientific	20347
36	Calcium chloride dihydrate	Sigma-Aldrich	223506
37	Trypsin (Porcine), Mass Spectrometry Grade	G-Biosciences	786-245
38	FOCUS™ DTT [2M]	G-Biosciences	786-227
39	Iodoacetamide	Sigma-Aldrich	I1149
40	Formic acid	Sigma-Aldrich	695076
41	C18 Spin Columns	G-Biosciences	786-930

### Sheet: Tissues
List of tissues used for the study.
Serial	ID	HBTR No.	Age/Sex	PMI	Diagnosis	Anatomical Area
1	B184F	07/B184	60/F	17 hours 45 minutes	Schizophrenia	Frontal White matter (F)
2	B184H	07/B184	60/F	17 hours 45 minutes	Schizophrenia	Hippocampus (H)
3	B185F	07/B185	50/M	24 hours 45 minutes	Schizophrenia	Frontal White matter (F)
4	B212F	09/B212	50/F	38 hours 90 minutes	Normal	Frontal White matter (F)
5	B224F	10/B224	48/F	3 hours 25 minutes	Normal	Frontal White matter (F)
6	B229F	11/B229	45/F	10 hours 45 minutes	Normal	Frontal White matter (F)

### Sheet: Primers
List of DNA oligomers used for the RT-qPCR analyses.
Gene	Primer	Sequence (5' -> 3')
IL1B_qp	FP	CCACAGACCTTCCAGGAGAATG
IL1B_qp	RP	GTGCAGTTCAGTGATCGTACAGG
IL-6_qp	FP	AGACAGCCACTCACCTCTTCAG
IL-6_qp	RP	TTCTGCCAGTGCCTCTTTGCTG
LYPLA1_qp	FP	CACTCAGTTGCTGGCTTCCACT
LYPLA1_qp	RP	CCGTAAGAGAACCAAACATCAGG
PPT1_qp	FP	GGCGTACTCCAAAGTTGTTCAGG
PPT1_qp	RP	CTGCCAAGAAGATGCTGTGGTTG
TNFalpha_qp	FP	CTCTTCTGCCTGCTGCACTTTG
TNFalpha_qp	RP	ATGGGCTACAGGCTTGTCACTC
ZDHHC17_qp	FP	GAGACAGGAAGTCTGGACCTCA
ZDHHC17_qp	RP	GCTATACAGCGGTTGCACACAC
ZDHHC2_qp	FP	TCTTAGGCGAGCAGCCAAGGAT
ZDHHC2_qp	RP	CAGTGATGGCAGCGATCTGGTT
ZDHHC5_qp	FP	CGACCAGAAGTTTCAGATGGGC
ZDHHC5_qp	RP	TGGCTCTCTGTTATCTCCAGGC
zDHHC6_qp	FP	CACTGGGTTGTATCCATGCTGC
zDHHC6_qp	RP	GTCGATCTTCACTGTGTTCCACC
RNA18S RNA_qp	FP	ACCCGTTGAACCCCATTCGTGA
RNA18S RNA_qp	RP	GCCTCACTAAACCATCCAATCGG
