## Supplementary Table 1B for "Dynamic s-acylation of schizophrenia-linked antioxidants explicate the redox flexibility of human microglia during inflammation"

### Sheet: Combined_RT-qPCR_Results
Fold change values calculated from RT-qPCR results.
	Control									Amyloidbeta									Cov2_ssRNA									LPS+IFNγ
Rep	Rep1	Rep2	Rep3	Rep4	Rep5	Rep6	Rep7	Rep8	Rep9	Rep1	Rep2	Rep3	Rep4	Rep5	Rep6	Rep7	Rep8	Rep9	Rep1	Rep2	Rep3	Rep4	Rep5	Rep6	Rep7	Rep8	Rep9	Rep1	Rep2	Rep3	Rep4	Rep5	Rep6	Rep7	Rep8	Rep9
IL-6	0.788608	1.15149	1.10123							0.352261	0.227414	0.186343							13.7529	11.34	11.7735
TNFalpha	1.33899	0.620858	1.2029	0.541549	1.31305	1.40631	0.75351	1.16853	1.13572	0.45807		2.8241	0.309063						0.40878		0.313788							85.7142	56.269	65.1858
IL1B		1.00819	0.991879	0.922994	1.06514	1.01717				1.26389	2.52744	0.931478							2.37422	1.74571	1.98533		5.1724	4.01015
PPT1	0.954424	1.08821	0.96282	0.727802	1.76572	0.778154				0.524754	0.373808	0.467941	0.333262	0.327104	0.30221							2.4955	1.65095	2.06341	1.34102	2.23687	2.15838
zDHHC6	0.831405	1.15052	1.04542	0.927918	1.04154	1.0347	0.924644	1.05518	1.02494	0.545229	0.43425	0.731636	0.416568	0.43283	0.377081				0.380374	0.331688	0.377962	1.50043	1.23778	1.59976	1.20783	1.75002	1.80441	1.46478	1.42684	1.34439
ZDHHC2	1.06687	0.920571	1.01819							0.635584	0.543405	0.647784							1.35507	1.90964	0.925339
LYPLA1	0.652908	1.27707	1.19931							0.891376	1.07691	1.38288										1.39356	0.980583	1.26261
ZDHHC5	0.858287	0.928114	1.25535	0.809698	0.990144	1.24732				1.02133	1.7332	0.70138							0.186413	0.171432	0.288505	2.11415	0.716488	2.88746				0.0663139	0.0704375	0.0863384
ZDHHC17	0.871059	0.952914	1.20475																0.2479	0.222537	0.468313							0.557232		0.0505132
Average fold changes of PATs and deacylases calculated from discrete fold change values.
	C	Ab	CoV	LPS+IFNγ
PPT1	1.04619	0.38818	1.99102	NA
zDHHC6	1.00403	0.489599	1.13225	1.412
ZDHHC2	1.00188	0.608925	1.39668	NA
LYPLA1	1.0431	1.11705	1.21225	NA
ZDHHC5	1.01482	1.15197	1.06074	0.0743633
ZDHHC17	1.00958	NA	0.312916	0.303873

### Sheet: RAW_Experiment1
Block Type	96well
Chemistry	SYBR_GREEN
Experiment File Name	D:\Dr. Soumya\Soumyadeep\10-7-23 PALMITOILATION PROFILE D5-6-17 HMC LPS COVID.eds
Experiment Run End Time	2023-07-10 12:55:58 PM IST
Instrument Type	steponeplus
Passive Reference	ROX
Well	Sample Name	Target Name	Task	Reporter	Quencher	RQ	RQ Min	RQ Max	Cт	Cт Mean	Cт SD	ΔCт	ΔCт Mean	ΔCт SE	HK Control ΔCт Mean	HK Control ΔCт SE	ΔΔCт	Automatic Ct Threshold	Ct Threshold	Automatic Baseline	Baseline Start	Baseline End	Efficiency	Tm1	Tm2	Tm3	Comments	HIGHSD	NOAMP	EXPFAIL	MTP
A1	CONTROL	IL-1 B	UNKNOWN	SYBR	None				Undetermined	37.2499	0.0166376							TRUE	0.00924406	TRUE	3	39	1	79.7148				N	N	Y	N
A2	CONTROL	IL-1 B	UNKNOWN	SYBR	None				37.2382	37.2499	0.0166376							TRUE	0.00924406	TRUE	3	35	1	79.8642	67.7667	87.9291		N	N	N	Y
A3	CONTROL	IL-1 B	UNKNOWN	SYBR	None				37.2617	37.2499	0.0166376							TRUE	0.00924406	TRUE	3	35	1	79.8656	71.3532	88.378		N	N	N	Y
A4	LPS + IFN	IL-1 B	UNKNOWN	SYBR	None				Undetermined									TRUE	0.00924406	TRUE	3	39	1	79.7162	87.3326	68.9637		N	N	Y	Y
A5	LPS + IFN	IL-1 B	UNKNOWN	SYBR	None				Undetermined									TRUE	0.00924406	TRUE	3	39	1	79.8636				N	N	Y	N
A6	LPS + IFN	IL-1 B	UNKNOWN	SYBR	None				Undetermined									TRUE	0.00924406	TRUE	3	39	1	79.8636	87.4801	69.2602		N	N	Y	Y
A7	COVID RNA	IL-1 B	UNKNOWN	SYBR	None				35.883	36.1169	0.222806							TRUE	0.00924406	TRUE	3	35	1	79.8672	87.7831			N	N	N	Y
A8	COVID RNA	IL-1 B	UNKNOWN	SYBR	None				36.3266	36.1169	0.222806							TRUE	0.00924406	TRUE	3	35	1	79.8672	68.9642			N	N	N	Y
A9	COVID RNA	IL-1 B	UNKNOWN	SYBR	None				36.141	36.1169	0.222806							TRUE	0.00924406	TRUE	3	35	1	79.8668				N	N	N	N
A10	NTC	IL-1 B	UNKNOWN	SYBR	None				Undetermined									TRUE	0.00924406	TRUE	3	39	1	81.3604	68.5158	85.9904		N	Y	Y	Y
A11	NTC	IL-1 B	UNKNOWN	SYBR	None				Undetermined									TRUE	0.00924406	TRUE	3	39	1	72.3998				N	Y	Y	N
A12	NTC	IL-1 B	UNKNOWN	SYBR	None				Undetermined									TRUE	0.00924406	TRUE	3	39	1	66.8744	93.0081	75.0879		N	N	Y	Y
B1	CONTROL	TNF-A	UNKNOWN	SYBR	None	1	0.46521	2.14957	35.4561	35.8772	0.600533		-1.37273	0.346917			0	TRUE	0.0157054	TRUE	3	34	1	84.6434	68.8121			Y	N	N	Y
B2	CONTROL	TNF-A	UNKNOWN	SYBR	None	1	0.46521	2.14957	36.5649	35.8772	0.600533		-1.37273	0.346917			0	TRUE	0.0157054	TRUE	3	35	1	84.494				Y	N	N	N
B3	CONTROL	TNF-A	UNKNOWN	SYBR	None	1	0.46521	2.14957	35.6107	35.8772	0.600533		-1.37273	0.346917			0	TRUE	0.0157054	TRUE	3	34	1	84.6445				Y	N	N	N
B4	LPS + IFN	TNF-A	UNKNOWN	SYBR	None				32.6917	33.0257	0.308147							TRUE	0.0157054	TRUE	3	30	1	84.6445	76.4307			N	N	N	Y
B5	LPS + IFN	TNF-A	UNKNOWN	SYBR	None				33.2989	33.0257	0.308147							TRUE	0.0157054	TRUE	3	32	1	84.6426				N	N	N	N
B6	LPS + IFN	TNF-A	UNKNOWN	SYBR	None				33.0867	33.0257	0.308147							TRUE	0.0157054	TRUE	3	32	1	84.6426	77.1754			N	N	N	Y
B7	COVID RNA	TNF-A	UNKNOWN	SYBR	None	0.1774	0.10679	0.2947	37.0483	37.239	0.269786		1.12218	0.230086			2.49492	TRUE	0.0157054	TRUE	3	35	1	84.6466				N	N	N	N
B8	COVID RNA	TNF-A	UNKNOWN	SYBR	None				Undetermined	37.239	0.269786							TRUE	0.0157054	TRUE	3	39	1	66.2758				N	N	Y	N
B9	COVID RNA	TNF-A	UNKNOWN	SYBR	None	0.1774	0.10679	0.2947	37.4298	37.239	0.269786		1.12218	0.230086			2.49492	TRUE	0.0157054	TRUE	3	35	1	84.4968	68.3665			N	N	N	Y
B10	NTC	TNF-A	UNKNOWN	SYBR	None				Undetermined									TRUE	0.0157054	TRUE	3	39	1	66.8729				N	Y	Y	N
B11	NTC	TNF-A	UNKNOWN	SYBR	None				Undetermined									TRUE	0.0157054	TRUE	3	39	1	70.4585				N	Y	Y	N
B12	NTC	TNF-A	UNKNOWN	SYBR	None				Undetermined									TRUE	0.0157054	TRUE	3	39	1	90.0214	65.9784	76.5812		N	Y	Y	Y
C1	CONTROL	ZD5	UNKNOWN	SYBR	None	1	0.690839	1.44751	30.051	29.8306	0.289685		-7.41936	0.167663			0	TRUE	0.117652	TRUE	3	25	1	88.6759				N	N	N	N
C2	CONTROL	ZD5	UNKNOWN	SYBR	None	1	0.690839	1.44751	29.9382	29.8306	0.289685		-7.41936	0.167663			0	TRUE	0.117652	TRUE	3	25	1	88.6759				N	N	N	N
C3	CONTROL	ZD5	UNKNOWN	SYBR	None	1	0.690839	1.44751	29.5025	29.8306	0.289685		-7.41936	0.167663			0	TRUE	0.117652	TRUE	3	24	1	88.6766				N	N	N	N
C4	LPS + IFN	ZD5	UNKNOWN	SYBR	None				36.9811	36.8252	0.199473							TRUE	0.117652	TRUE	3	32	1	88.6766				N	N	N	N
C5	LPS + IFN	ZD5	UNKNOWN	SYBR	None				36.894	36.8252	0.199473							TRUE	0.117652	TRUE	3	32	1	88.6749	70.455			N	N	N	Y
C6	LPS + IFN	ZD5	UNKNOWN	SYBR	None				36.6004	36.8252	0.199473							TRUE	0.117652	TRUE	3	32	1	88.6749				N	N	N	N
C7	COVID RNA	ZD5	UNKNOWN	SYBR	None	0.103864	0.062253	0.173288	32.1345	31.9647	0.40323		-4.15213	0.265981			3.26723	TRUE	0.117652	TRUE	3	28	1	88.6792				N	N	N	N
C8	COVID RNA	ZD5	UNKNOWN	SYBR	None	0.103864	0.062253	0.173288	32.2553	31.9647	0.40323		-4.15213	0.265981			3.26723	TRUE	0.117652	TRUE	3	27	1	88.6792				N	N	N	N
C9	COVID RNA	ZD5	UNKNOWN	SYBR	None	0.103864	0.062253	0.173288	31.5044	31.9647	0.40323		-4.15213	0.265981			3.26723	TRUE	0.117652	TRUE	3	27	1	88.5294				N	N	N	N
C10	NTC	ZD5	UNKNOWN	SYBR	None				Undetermined									TRUE	0.117652	TRUE	3	39	1	71.6523	67.7691	87.1852		N	Y	Y	Y
C11	NTC	ZD5	UNKNOWN	SYBR	None				Undetermined									TRUE	0.117652	TRUE	3	39	1	72.3998				N	Y	Y	N
C12	NTC	ZD5	UNKNOWN	SYBR	None				Undetermined									TRUE	0.117652	TRUE	3	39	1	76.5812	65.9784	89.7227		N	N	Y	Y
D1	CONTROL	ZD6	UNKNOWN	SYBR	None	1	0.735068	1.36042	27.9413	27.6749	0.240815		-9.575	0.139531			0	TRUE	0.4908	TRUE	3	21	1	79.8642				N	N	N	N
D2	CONTROL	ZD6	UNKNOWN	SYBR	None	1	0.735068	1.36042	27.4727	27.6749	0.240815		-9.575	0.139531			0	TRUE	0.4908	TRUE	3	20	1	79.8642				N	N	N	N
D3	CONTROL	ZD6	UNKNOWN	SYBR	None	1	0.735068	1.36042	27.6108	27.6749	0.240815		-9.575	0.139531			0	TRUE	0.4908	TRUE	3	21	1	79.8656				N	N	N	N
D4	LPS + IFN	ZD6	UNKNOWN	SYBR	None				30.3602	30.4141	0.0634018							TRUE	0.4908	TRUE	3	23	1	79.8656				N	N	N	N
D5	LPS + IFN	ZD6	UNKNOWN	SYBR	None				30.3981	30.4141	0.0634018							TRUE	0.4908	TRUE	3	24	1	79.8636				N	N	N	N
D6	LPS + IFN	ZD6	UNKNOWN	SYBR	None				30.4839	30.4141	0.0634018							TRUE	0.4908	TRUE	3	24	1	79.8636				N	N	N	N
D7	COVID RNA	ZD6	UNKNOWN	SYBR	None	0.17962	0.136183	0.236911	28.9499	29.0188	0.111526		-7.09802	0.143853			2.47698	TRUE	0.4908	TRUE	3	23	1	79.8672				N	N	N	N
D8	COVID RNA	ZD6	UNKNOWN	SYBR	None	0.17962	0.136183	0.236911	29.1475	29.0188	0.111526		-7.09802	0.143853			2.47698	TRUE	0.4908	TRUE	3	22	1	79.8672				N	N	N	N
D9	COVID RNA	ZD6	UNKNOWN	SYBR	None	0.17962	0.136183	0.236911	28.9591	29.0188	0.111526		-7.09802	0.143853			2.47698	TRUE	0.4908	TRUE	3	22	1	79.8668				N	N	N	N
D10	NTC	ZD6	UNKNOWN	SYBR	None				Undetermined									TRUE	0.4908	TRUE	3	39	1	71.6523	67.4703	87.4839		N	N	Y	Y
D11	NTC	ZD6	UNKNOWN	SYBR	None				Undetermined									TRUE	0.4908	TRUE	3	39	1	68.2184	72.3998	88.8267		N	Y	Y	Y
D12	NTC	ZD6	UNKNOWN	SYBR	None				Undetermined									TRUE	0.4908	TRUE	3	39	1	65.5304	89.7227	70.3091		N	Y	Y	Y
E1	CONTROL	ZD17	UNKNOWN	SYBR	None	1	0.73435	1.36175	29.7066	29.5075	0.241585		-7.74245	0.139974			0	TRUE	0.0355923	TRUE	3	27	1	92.8577	88.2278			N	N	N	Y
E2	CONTROL	ZD17	UNKNOWN	SYBR	None	1	0.73435	1.36175	29.5771	29.5075	0.241585		-7.74245	0.139974			0	TRUE	0.0355923	TRUE	3	26	1	92.8577	88.0785	72.0979		N	N	N	Y
E3	CONTROL	ZD17	UNKNOWN	SYBR	None	1	0.73435	1.36175	29.2387	29.5075	0.241585		-7.74245	0.139974			0	TRUE	0.0355923	TRUE	3	27	1	92.8582	88.0793			N	N	N	Y
E4	LPS + IFN	ZD17	UNKNOWN	SYBR	None				33.5871	35.3189	2.4491							TRUE	0.0355923	TRUE	3	30	1	71.5025	87.9299	92.8582		Y	N	N	Y
E5	LPS + IFN	ZD17	UNKNOWN	SYBR	None				Undetermined	35.3189	2.4491							TRUE	0.0355923	TRUE	3	35	1	70.7537				N	N	N	N
E6	LPS + IFN	ZD17	UNKNOWN	SYBR	None				37.0506	35.3189	2.4491							TRUE	0.0355923	TRUE	3	35	1	87.6295	92.8565	82.4025		Y	N	N	Y
E7	COVID RNA	ZD17	UNKNOWN	SYBR	None	0.14643	0.0734164	0.292056	31.4001	31.1461	0.580044		-4.97073	0.358745			2.77172	TRUE	0.0355923	TRUE	3	29	1	92.8612	88.0818	73.7436		Y	N	N	Y
E8	COVID RNA	ZD17	UNKNOWN	SYBR	None	0.14643	0.0734164	0.292056	31.5558	31.1461	0.580044		-4.97073	0.358745			2.77172	TRUE	0.0355923	TRUE	3	29	1	92.8612	88.0818			Y	N	N	Y
E9	COVID RNA	ZD17	UNKNOWN	SYBR	None	0.14643	0.0734164	0.292056	30.4824	31.1461	0.580044		-4.97073	0.358745			2.77172	TRUE	0.0355923	TRUE	3	28	1	92.8607	88.0813	75.9836		Y	N	N	Y
E10	NTC	ZD17	UNKNOWN	SYBR	None				Undetermined									TRUE	0.0355923	TRUE	3	39	1	93.01	68.3665	87.1852		N	N	Y	Y
E11	NTC	ZD17	UNKNOWN	SYBR	None				Undetermined									TRUE	0.0355923	TRUE	3	39	1	72.3998	67.9198	88.2294		N	Y	Y	Y
E12	NTC	ZD17	UNKNOWN	SYBR	None				Undetermined									TRUE	0.0355923	TRUE	3	39	1	75.8345				N	N	Y	N
F1	CONTROL	18S	UNKNOWN	SYBR	None	1	0.94448	1.05878	10.8091	10.7666	0.0399548		-26.4833	0.0258947			0	TRUE	0.135226	TRUE	3	6	1	82.4031				N	N	N	N
F2	CONTROL	18S	UNKNOWN	SYBR	None	1	0.94448	1.05878	10.7609	10.7666	0.0399548		-26.4833	0.0258947			0	TRUE	0.135226	TRUE	3	6	1	82.4031				N	N	N	N
F3	CONTROL	18S	UNKNOWN	SYBR	None	1	0.94448	1.05878	10.7298	10.7666	0.0399548		-26.4833	0.0258947			0	TRUE	0.135226	TRUE	3	6	1	82.5537				N	N	N	N
F4	LPS + IFN	18S	UNKNOWN	SYBR	None				14.078	14.0026	0.126455							TRUE	0.135226	TRUE	3	10	1	82.5537				N	N	N	N
F5	LPS + IFN	18S	UNKNOWN	SYBR	None				13.8566	14.0026	0.126455							TRUE	0.135226	TRUE	3	9	1	82.5518				N	N	N	N
F6	LPS + IFN	18S	UNKNOWN	SYBR	None				14.0731	14.0026	0.126455							TRUE	0.135226	TRUE	3	9	1	82.5518				N	N	N	N
F7	COVID RNA	18S	UNKNOWN	SYBR	None	0.495327	0.38612	0.63542	10.6744	10.6471	0.0246333		-25.4698	0.129421			1.01355	TRUE	0.135226	TRUE	3	6	1	82.4063				N	N	N	N
F8	COVID RNA	18S	UNKNOWN	SYBR	None	0.495327	0.38612	0.63542	10.6405	10.6471	0.0246333		-25.4698	0.129421			1.01355	TRUE	0.135226	TRUE	3	6	1	82.4063				N	N	N	N
F9	COVID RNA	18S	UNKNOWN	SYBR	None	0.495327	0.38612	0.63542	10.6264	10.6471	0.0246333		-25.4698	0.129421			1.01355	TRUE	0.135226	TRUE	3	6	1	82.4058				N	N	N	N
F10	NTC	18S	UNKNOWN	SYBR	None				37.0185	37.0185								TRUE	0.135226	TRUE	3	32	1	82.4058				N	N	N	N
F11	NTC	18S	UNKNOWN	SYBR	None				Undetermined	37.0185								TRUE	0.135226	TRUE	3	39	1	72.1012				N	Y	Y	N
F12	NTC	18S	UNKNOWN	SYBR	None				Undetermined	37.0185								TRUE	0.135226	TRUE	3	39	1	64.6344	69.2638	87.3333		N	N	Y	Y
Analysis Type	Singleplex
Endogenous Control	IL-1 B
RQ Min/Max Confidence Level	95.0
Reference Sample	CONTROL

### Sheet: Exp1_Analysis1
		Sample	Gene	deltaCT	deltaCT average	deldelCT	FC	AverageFC
		Control	IL1B		26.4833			1.00003
		Control	IL1B	26.4716	26.4833	-0.0117645	1.00819
		Control	IL1B	26.4951	26.4833	0.0117645	0.991879
		Control	TNFA	24.6894	25.1106	-0.42115	1.33899	1.05425
		Control	TNFA	25.7983	25.1106	0.687664	0.620858
		Control	TNFA	24.8441	25.1106	-0.266514	1.2029
		Control	zDHHC5	19.2844	19.064	0.220468	0.858287	1.01392
		Control	zDHHC5	19.1716	19.064	0.107625	0.928114
		Control	zDHHC5	18.7359	19.064	-0.328093	1.25535
		Control	zDHHC6	17.1747	16.9083	0.266376	0.831405	1.00912
		Control	zDHHC6	16.706	16.9083	-0.202286	1.15052
		Control	zDHHC6	16.8442	16.9083	-0.0640895	1.04542
		Control	zDHHC17	18.94	18.7409	0.199158	0.871059	1.00958
		Control	zDHHC17	18.8104	18.7409	0.069582	0.952914
		Control	zDHHC17	18.4721	18.7409	-0.26874	1.20475
		LPS + IFNy	IL1B					0
		LPS + IFNy	IL1B
		LPS + IFNy	IL1B
		LPS + IFNy	TNFA	18.6891		-6.42146	85.7142	69.0563
		LPS + IFNy	TNFA	19.2963		-5.81427	56.269
		LPS + IFNy	TNFA	19.0841		-6.02648	65.1858
		LPS + IFNy	zDHHC5	22.9785		3.91455	0.0663139	0.0743633
		LPS + IFNy	zDHHC5	22.8915		3.82751	0.0704375
		LPS + IFNy	zDHHC5	22.5978		3.53385	0.0863384
		LPS + IFNy	zDHHC6	16.3576		-0.550684	1.46478	1.412
		LPS + IFNy	zDHHC6	16.3955		-0.512827	1.42684
		LPS + IFNy	zDHHC6	16.4814		-0.426949	1.34439
		LPS + IFNy	zDHHC17	19.5845		0.84365	0.557232	0.303873
		LPS + IFNy	zDHHC17
		LPS + IFNy	zDHHC17	23.0481		4.3072	0.0505132
		COVID RNA	IL1B	25.2359		-1.24745	2.37422	2.17978
		COVID RNA	IL1B	25.6795		-0.803811	1.74571
		COVID RNA	IL1B	25.4939		-0.989381	1.98533
		COVID RNA	TNFA	26.4012		1.2906	0.40878	0.361284
		COVID RNA	TNFA
		COVID RNA	TNFA	26.7827		1.67214	0.313788
		COVID RNA	zDHHC5	21.4874		2.42343	0.186413	0.237459
		COVID RNA	zDHHC5	21.6083		2.54429	0.171432
		COVID RNA	zDHHC5	20.8573		1.79333	0.288505
		COVID RNA	zDHHC6	18.3028		1.39451	0.380374	0.379168
		COVID RNA	zDHHC6	18.5004		1.5921	0.331688
		COVID RNA	zDHHC6	18.312		1.40369	0.377962
		COVID RNA	zDHHC17	20.753		2.01217	0.2479	0.358106
		COVID RNA	zDHHC17	20.9088		2.16789	0.222537
		COVID RNA	zDHHC17	19.8353		1.09446	0.468313

### Sheet: Exp1_deltaCtcalculations
Sample Name	Target Name	Cт		Sample Name	Target Name	Cт		Sample Name	Target Name	Cт		Sample Name	Target Name	Cт		Sample Name	Target Name	Cт		Sample Name	Target Name	Cт
CONTROL	18S	10.8091		CONTROL	IL-1 B	Undetermined		CONTROL	TNF-A	35.4561		CONTROL	ZD5	30.051		CONTROL	ZD6	27.9413		CONTROL	ZD17	29.7066
CONTROL	18S	10.7609		CONTROL	IL-1 B	37.2382		CONTROL	TNF-A	36.5649		CONTROL	ZD5	29.9382		CONTROL	ZD6	27.4727		CONTROL	ZD17	29.5771
CONTROL	18S	10.7298		CONTROL	IL-1 B	37.2617		CONTROL	TNF-A	35.6107		CONTROL	ZD5	29.5025		CONTROL	ZD6	27.6108		CONTROL	ZD17	29.2387
		10.7666				37.2499				35.8772				29.8306				27.6749				29.5075
Sample Name	Target Name	Cт			Sample Name	Target Name	Cт	delCT		Sample Name	Target Name	Cт	delCT		Sample Name	Target Name	Cт	delCT		Sample Name	Target Name	Cт	delCT		Sample Name	Target Name	Cт	delCT
LPS + IFN	18S	14.078			LPS + IFN	IL-1 B	Undetermined	#VALUE!		LPS + IFN	TNF-A	32.6917	18.6891		LPS + IFN	ZD5	36.9811	22.9785		LPS + IFN	ZD6	30.3602	16.3576		LPS + IFN	ZD17	33.5871	19.5845
LPS + IFN	18S	13.8566			LPS + IFN	IL-1 B	Undetermined	#VALUE!		LPS + IFN	TNF-A	33.2989	19.2963		LPS + IFN	ZD5	36.894	22.8915		LPS + IFN	ZD6	30.3981	16.3955		LPS + IFN	ZD17	Undetermined	#VALUE!
LPS + IFN	18S	14.0731			LPS + IFN	IL-1 B	Undetermined	#VALUE!		LPS + IFN	TNF-A	33.0867	19.0841		LPS + IFN	ZD5	36.6004	22.5978		LPS + IFN	ZD6	30.4839	16.4814		LPS + IFN	ZD17	37.0506	23.0481
		14.0026
Sample Name	Target Name	Cт			Sample Name	Target Name	Cт	delCT		Sample Name	Target Name	Cт	delCT		Sample Name	Target Name	Cт	delCT		Sample Name	Target Name	Cт	delCT		Sample Name	Target Name	Cт	delCT
COVID RNA	18S	10.6744			COVID RNA	IL-1 B	35.883	25.2359		COVID RNA	TNF-A	37.0483	26.4012		COVID RNA	ZD5	32.1345	21.4874		COVID RNA	ZD6	28.9499	18.3028		COVID RNA	ZD17	31.4001	20.753
COVID RNA	18S	10.6405			COVID RNA	IL-1 B	36.3266	25.6795		COVID RNA	TNF-A	Undetermined	#VALUE!		COVID RNA	ZD5	32.2553	21.6083		COVID RNA	ZD6	29.1475	18.5004		COVID RNA	ZD17	31.5558	20.9088
COVID RNA	18S	10.6264			COVID RNA	IL-1 B	36.141	25.4939		COVID RNA	TNF-A	37.4298	26.7827		COVID RNA	ZD5	31.5044	20.8573		COVID RNA	ZD6	28.9591	18.312		COVID RNA	ZD17	30.4824	19.8353
		10.6471

### Sheet: RAW_Experiment2
Block Type	96well
Chemistry	SYBR_GREEN
Experiment File Name	D:\Dr. Soumya\Soumyadeep\palmplayers\Top5PalmPlayers_Microglia.eds
Experiment Run End Time	2023-07-16 23:11:20 PM IST
Instrument Type	steponeplus
Passive Reference	ROX
Well	Sample Name	Target Name	Task	Reporter	Quencher	RQ	RQ Min	RQ Max	Cт	Cт Mean	Cт SD	ΔCт	ΔCт Mean	ΔCт SE	HK Control ΔCт Mean	HK Control ΔCт SE	ΔΔCт	Automatic Ct Threshold	Ct Threshold	Automatic Baseline	Baseline Start	Baseline End	Efficiency	Tm1	Tm2	Tm3	Comments	HIGHSD	NOAMP	EXPFAIL	MTP
A1	Control	PPT1	UNKNOWN	SYBR	None				23.8033	23.736	0.10581							TRUE	0.675009	TRUE	3	17	1	81.955				N	N	N	N
A2	Control	PPT1	UNKNOWN	SYBR	None				23.6141	23.736	0.10581							TRUE	0.675009	TRUE	3	16	1	81.955				N	N	N	N
A3	Control	PPT1	UNKNOWN	SYBR	None				23.7907	23.736	0.10581							TRUE	0.675009	TRUE	3	17	1	82.1032				N	N	N	N
A4	HMC3+CoV2_ssRNA	PPT1	UNKNOWN	SYBR	None				28.9437	29.2338	0.298329							TRUE	0.675009	TRUE	3	22	1	81.9539				N	N	N	N
A5	HMC3+CoV2_ssRNA	PPT1	UNKNOWN	SYBR	None				29.5397	29.2338	0.298329							TRUE	0.675009	TRUE	3	22	1	81.9562				N	N	N	N
A6	HMC3+CoV2_ssRNA	PPT1	UNKNOWN	SYBR	None				29.218	29.2338	0.298329							TRUE	0.675009	TRUE	3	22	1	81.9562				N	N	N	N
A7	HMC3+Amyloidbeta	PPT1	UNKNOWN	SYBR	None				28.295	28.5132	0.248926							TRUE	0.675009	TRUE	3	21	1	81.954				N	N	N	N
A8	HMC3+Amyloidbeta	PPT1	UNKNOWN	SYBR	None				28.7844	28.5132	0.248926							TRUE	0.675009	TRUE	3	22	1	81.954				N	N	N	N
A9	HMC3+Amyloidbeta	PPT1	UNKNOWN	SYBR	None				28.4603	28.5132	0.248926							TRUE	0.675009	TRUE	3	21	1	81.956				N	N	N	N
A10	NTC	PPT1	UNKNOWN	SYBR	None				Undetermined									TRUE	0.675009	TRUE	3	39	1	70.1583				N	N	Y	N
A11	NTC	PPT1	UNKNOWN	SYBR	None				Undetermined									TRUE	0.675009	TRUE	3	39	1	69.86				N	N	Y	N
B1	Control	ZDHHC2	UNKNOWN	SYBR	None	1	0.844856	1.18363	23.9045	23.9979	0.108752		0.261876	0.0876024			0	TRUE	0.353624	TRUE	3	18	1	81.0588				N	N	N	N
B2	Control	ZDHHC2	UNKNOWN	SYBR	None	1	0.844856	1.18363	24.1173	23.9979	0.108752		0.261876	0.0876024			0	TRUE	0.353624	TRUE	3	19	1	81.0588				N	N	N	N
B3	Control	ZDHHC2	UNKNOWN	SYBR	None	1	0.844856	1.18363	23.9719	23.9979	0.108752		0.261876	0.0876024			0	TRUE	0.353624	TRUE	3	18	1	81.058				N	N	N	N
B4	HMC3+CoV2_ssRNA	ZDHHC2	UNKNOWN	SYBR	None	0.655509	0.335809	1.27957	30.0865	30.105	0.522867		0.871188	0.347558			0.609313	TRUE	0.353624	TRUE	3	24	1	80.9086				Y	N	N	N
B5	HMC3+CoV2_ssRNA	ZDHHC2	UNKNOWN	SYBR	None	0.655509	0.335809	1.27957	29.5916	30.105	0.522867		0.871188	0.347558			0.609313	TRUE	0.353624	TRUE	3	24	1	80.9108				Y	N	N	N
B6	HMC3+CoV2_ssRNA	ZDHHC2	UNKNOWN	SYBR	None	0.655509	0.335809	1.27957	30.6368	30.105	0.522867		0.871188	0.347558			0.609313	TRUE	0.353624	TRUE	3	24	1	80.9108				Y	N	N	N
B7	HMC3+Amyloidbeta	ZDHHC2	UNKNOWN	SYBR	None	1.34579	0.980338	1.84748	28.2805	28.3467	0.139109		-0.166578	0.164636			-0.428454	TRUE	0.353624	TRUE	3	22	1	80.9086				N	N	N	N
B8	HMC3+Amyloidbeta	ZDHHC2	UNKNOWN	SYBR	None	1.34579	0.980338	1.84748	28.5065	28.3467	0.139109		-0.166578	0.164636			-0.428454	TRUE	0.353624	TRUE	3	23	1	80.9086				N	N	N	N
B9	HMC3+Amyloidbeta	ZDHHC2	UNKNOWN	SYBR	None	1.34579	0.980338	1.84748	28.253	28.3467	0.139109		-0.166578	0.164636			-0.428454	TRUE	0.353624	TRUE	3	22	1	80.9106				N	N	N	N
B10	NTC	ZDHHC2	UNKNOWN	SYBR	None				Undetermined									TRUE	0.353624	TRUE	3	35	1	75.6838	68.665	85.6894		N	N	N	Y
B11	NTC	ZDHHC2	UNKNOWN	SYBR	None				Undetermined									TRUE	0.353624	TRUE	3	39	1	65.9771	71.3534	93.3064		N	N	Y	Y
C1	Control	ZDHHC6	UNKNOWN	SYBR	None	1	0.854741	1.16995	24.1975	24.0896	0.0935918		0.353544	0.0815579			0	TRUE	0.480289	TRUE	3	18	1	78.5196				N	N	N	N
C2	Control	ZDHHC6	UNKNOWN	SYBR	None	1	0.854741	1.16995	24.0308	24.0896	0.0935918		0.353544	0.0815579			0	TRUE	0.480289	TRUE	3	17	1	78.3703				N	N	N	N
C3	Control	ZDHHC6	UNKNOWN	SYBR	None	1	0.854741	1.16995	24.0403	24.0896	0.0935918		0.353544	0.0815579			0	TRUE	0.480289	TRUE	3	18	1	78.5195				N	N	N	N
C4	HMC3+CoV2_ssRNA	ZDHHC6	UNKNOWN	SYBR	None	0.704389	0.474742	1.04512	30.0312	30.0929	0.192614		0.8591	0.205021			0.505556	TRUE	0.480289	TRUE	3	24	1	78.3702				N	N	N	N
C5	HMC3+CoV2_ssRNA	ZDHHC6	UNKNOWN	SYBR	None	0.704389	0.474742	1.04512	30.3088	30.0929	0.192614		0.8591	0.205021			0.505556	TRUE	0.480289	TRUE	3	24	1	77.9239				N	N	N	N
C6	HMC3+CoV2_ssRNA	ZDHHC6	UNKNOWN	SYBR	None	0.704389	0.474742	1.04512	29.9387	30.0929	0.192614		0.8591	0.205021			0.505556	TRUE	0.480289	TRUE	3	24	1	78.0733				N	N	N	N
C7	HMC3+Amyloidbeta	ZDHHC6	UNKNOWN	SYBR	None	1.23578	0.747849	2.04204	28.5933	28.5614	0.377317		0.0481269	0.26098			-0.305417	TRUE	0.480289	TRUE	3	22	1	78.2207				N	N	N	N
C8	HMC3+Amyloidbeta	ZDHHC6	UNKNOWN	SYBR	None	1.23578	0.747849	2.04204	28.9217	28.5614	0.377317		0.0481269	0.26098			-0.305417	TRUE	0.480289	TRUE	3	20	1	78.2207				N	N	N	N
C9	HMC3+Amyloidbeta	ZDHHC6	UNKNOWN	SYBR	None	1.23578	0.747849	2.04204	28.1691	28.5614	0.377317		0.0481269	0.26098			-0.305417	TRUE	0.480289	TRUE	3	21	1	78.0732				N	N	N	N
C10	NTC	ZDHHC6	UNKNOWN	SYBR	None				Undetermined									TRUE	0.480289	TRUE	3	39	1	66.4249	88.6762	80.9106		N	N	Y	Y
C11	NTC	ZDHHC6	UNKNOWN	SYBR	None				Undetermined									TRUE	0.480289	TRUE	3	39	1	69.5613				N	N	Y	N
D1	Control	LYPLA1	UNKNOWN	SYBR	None	1	0.545809	1.83214	19.9681	19.353	0.534571		-4.383	0.314623			0	TRUE	0.0702024	TRUE	3	16	1	81.6563				Y	N	N	N
D2	Control	LYPLA1	UNKNOWN	SYBR	None	1	0.545809	1.83214	19.0002	19.353	0.534571		-4.383	0.314623			0	TRUE	0.0702024	TRUE	3	15	1	81.6563				Y	N	N	N
D3	Control	LYPLA1	UNKNOWN	SYBR	None	1	0.545809	1.83214	19.0908	19.353	0.534571		-4.383	0.314623			0	TRUE	0.0702024	TRUE	3	15	1	81.6553				Y	N	N	N
D4	HMC3+CoV2_ssRNA	LYPLA1	UNKNOWN	SYBR	None	0.587671	0.378174	0.913223	25.4012	25.6177	0.26153		-3.61608	0.229055			0.766919	TRUE	0.0702024	TRUE	3	22	1	81.6553				N	N	N	N
D5	HMC3+CoV2_ssRNA	LYPLA1	UNKNOWN	SYBR	None	0.587671	0.378174	0.913223	25.9083	25.6177	0.26153		-3.61608	0.229055			0.766919	TRUE	0.0702024	TRUE	3	22	1	81.3588				N	N	N	N
D6	HMC3+CoV2_ssRNA	LYPLA1	UNKNOWN	SYBR	None	0.587671	0.378174	0.913223	25.5436	25.6177	0.26153		-3.61608	0.229055			0.766919	TRUE	0.0702024	TRUE	3	22	1	81.3588				N	N	N	N
D7	HMC3+Amyloidbeta	LYPLA1	UNKNOWN	SYBR	None	2.43637	1.55577	3.8154	23.1476	22.8455	0.317802		-5.66774	0.233068			-1.28473	TRUE	0.0702024	TRUE	3	19	1	81.506				N	N	N	N
D8	HMC3+Amyloidbeta	LYPLA1	UNKNOWN	SYBR	None	2.43637	1.55577	3.8154	22.8748	22.8455	0.317802		-5.66774	0.233068			-1.28473	TRUE	0.0702024	TRUE	3	19	1	81.506				N	N	N	N
D9	HMC3+Amyloidbeta	LYPLA1	UNKNOWN	SYBR	None	2.43637	1.55577	3.8154	22.5141	22.8455	0.317802		-5.66774	0.233068			-1.28473	TRUE	0.0702024	TRUE	3	19	1	81.3586				N	N	N	N
D10	NTC	LYPLA1	UNKNOWN	SYBR	None				Undetermined	37.0761								TRUE	0.0702024	TRUE	3	35	1	73.4438	67.6196			N	N	N	Y
D11	NTC	LYPLA1	UNKNOWN	SYBR	None				37.0761	37.0761								TRUE	0.0702024	TRUE	3	34	1	73.8922				N	N	N	N
E1	Control	ZDHHC5	UNKNOWN	SYBR	None	1	0.693511	1.44194	21.1529	20.8483	0.311935		-2.88769	0.190175			0	TRUE	0.102625	TRUE	3	17	1	79.5652				N	N	N	N
E2	Control	ZDHHC5	UNKNOWN	SYBR	None	1	0.693511	1.44194	20.8626	20.8483	0.311935		-2.88769	0.190175			0	TRUE	0.102625	TRUE	3	17	1	79.4158				N	N	N	N
E3	Control	ZDHHC5	UNKNOWN	SYBR	None	1	0.693511	1.44194	20.5295	20.8483	0.311935		-2.88769	0.190175			0	TRUE	0.102625	TRUE	3	16	1	79.4154				N	N	N	N
E4	HMC3+CoV2_ssRNA	ZDHHC5	UNKNOWN	SYBR	None	0.801299	0.236913	2.71019	26.2952	26.6657	1.05534		-2.5681	0.633177			0.319587	TRUE	0.102625	TRUE	3	22	1	79.4154				Y	N	N	N
E5	HMC3+CoV2_ssRNA	ZDHHC5	UNKNOWN	SYBR	None	0.801299	0.236913	2.71019	27.8563	26.6657	1.05534		-2.5681	0.633177			0.319587	TRUE	0.102625	TRUE	3	24	1	78.0733	74.1904			Y	N	N	Y
E6	HMC3+CoV2_ssRNA	ZDHHC5	UNKNOWN	SYBR	None	0.801299	0.236913	2.71019	25.8455	26.6657	1.05534		-2.5681	0.633177			0.319587	TRUE	0.102625	TRUE	3	22	1	79.268				Y	N	N	N
E7	HMC3+Amyloidbeta	ZDHHC5	UNKNOWN	SYBR	None	2.38263	1.09301	5.19386	24.4466	24.373	0.655689		-4.14024	0.404925			-1.25256	TRUE	0.102625	TRUE	3	21	1	79.266				Y	N	N	N
E8	HMC3+Amyloidbeta	ZDHHC5	UNKNOWN	SYBR	None	2.38263	1.09301	5.19386	23.6836	24.373	0.655689		-4.14024	0.404925			-1.25256	TRUE	0.102625	TRUE	3	19	1	79.266				Y	N	N	N
E9	HMC3+Amyloidbeta	ZDHHC5	UNKNOWN	SYBR	None	2.38263	1.09301	5.19386	24.9888	24.373	0.655689		-4.14024	0.404925			-1.25256	TRUE	0.102625	TRUE	3	21	1	79.2679				Y	N	N	N
E10	NTC	ZDHHC5	UNKNOWN	SYBR	None				37.0279	38.4603	2.02564							TRUE	0.102625	TRUE	3	33	1	73.5931				Y	N	N	N
E11	NTC	ZDHHC5	UNKNOWN	SYBR	None				39.8926	38.4603	2.02564							TRUE	0.102625	TRUE	3	35	1	73.2948				Y	N	N	N
F1	Control	IL1beta	UNKNOWN	SYBR	None	1	0.847034	1.18059	33.3764	33.2607	0.105493		9.52473	0.0862641			0	TRUE	0.0205289	TRUE	3	31	1	79.7146				N	N	N	N
F2	Control	IL1beta	UNKNOWN	SYBR	None	1	0.847034	1.18059	33.1697	33.2607	0.105493		9.52473	0.0862641			0	TRUE	0.0205289	TRUE	3	31	1	79.7146				N	N	N	N
F3	Control	IL1beta	UNKNOWN	SYBR	None	1	0.847034	1.18059	33.2362	33.2607	0.105493		9.52473	0.0862641			0	TRUE	0.0205289	TRUE	3	32	1	79.7141				N	N	N	N
F4	HMC3+CoV2_ssRNA	IL1beta	UNKNOWN	SYBR	None				Undetermined	37.6005	0.259635							TRUE	0.0205289	TRUE	3	35	1	79.7141				N	N	Y	N
F5	HMC3+CoV2_ssRNA	IL1beta	UNKNOWN	SYBR	None	2.23152	1.28066	3.88838	37.4169	37.6005	0.259635		8.3667	0.251738			-1.15803	TRUE	0.0205289	TRUE	3	35	1	79.8654	69.7102			N	N	N	Y
F6	HMC3+CoV2_ssRNA	IL1beta	UNKNOWN	SYBR	None	2.23152	1.28066	3.88838	37.7841	37.6005	0.259635		8.3667	0.251738			-1.15803	TRUE	0.0205289	TRUE	3	35	1	79.5667				N	N	N	N
F7	HMC3+Amyloidbeta	IL1beta	UNKNOWN	SYBR	None	3.18852	1.34211	7.57513	36.5516	36.3651	0.737935		7.85184	0.449634			-1.67289	TRUE	0.0205289	TRUE	3	35	1	79.714				Y	N	N	N
F8	HMC3+Amyloidbeta	IL1beta	UNKNOWN	SYBR	None	3.18852	1.34211	7.57513	35.5518	36.3651	0.737935		7.85184	0.449634			-1.67289	TRUE	0.0205289	TRUE	3	35	1	79.714				Y	N	N	N
F9	HMC3+Amyloidbeta	IL1beta	UNKNOWN	SYBR	None	3.18852	1.34211	7.57513	36.9919	36.3651	0.737935		7.85184	0.449634			-1.67289	TRUE	0.0205289	TRUE	3	35	1	79.5666				Y	N	N	N
F10	NTC	IL1beta	UNKNOWN	SYBR	None				Undetermined									TRUE	0.0205289	TRUE	3	39	1	66.1262	80.3133	72.0997		N	N	Y	Y
F11	NTC	IL1beta	UNKNOWN	SYBR	None				Undetermined									TRUE	0.0205289	TRUE	3	39	1	67.7692				N	N	Y	N
G1	Control	TNFalpha	UNKNOWN	SYBR	None	1	0.422628	2.36615	33.1465	32.2617	0.767888		8.52568	0.44753			0	TRUE	0.018925	TRUE	3	31	1	84.4942	71.3501			Y	N	N	Y
G2	Control	TNFalpha	UNKNOWN	SYBR	None	1	0.422628	2.36615	31.8688	32.2617	0.767888		8.52568	0.44753			0	TRUE	0.018925	TRUE	3	30	1	84.4942				Y	N	N	N
G3	Control	TNFalpha	UNKNOWN	SYBR	None	1	0.422628	2.36615	31.7698	32.2617	0.767888		8.52568	0.44753			0	TRUE	0.018925	TRUE	3	30	1	84.6417				Y	N	N	N
G4	HMC3+CoV2_ssRNA	TNFalpha	UNKNOWN	SYBR	None				Undetermined									TRUE	0.018925	TRUE	3	39	1	72.9946				N	N	Y	N
G5	HMC3+CoV2_ssRNA	TNFalpha	UNKNOWN	SYBR	None				Undetermined									TRUE	0.018925	TRUE	3	39	1	70.1582	87.0338	65.9766		N	N	Y	Y
G6	HMC3+CoV2_ssRNA	TNFalpha	UNKNOWN	SYBR	None				Undetermined									TRUE	0.018925	TRUE	3	39	1	65.3793	70.7556	88.6765		N	N	Y	Y
G7	HMC3+Amyloidbeta	TNFalpha	UNKNOWN	SYBR	None	2.52139	0.137132	46.3598	37.0168	35.7047	1.85555		7.19146	1.31992			-1.33422	TRUE	0.018925	TRUE	3	35	1	84.4926	70.3061			Y	N	N	Y
G8	HMC3+Amyloidbeta	TNFalpha	UNKNOWN	SYBR	None				Undetermined	35.7047	1.85555							TRUE	0.018925	TRUE	3	39	1	79.1167	70.9034	88.0766		N	Y	Y	Y
G9	HMC3+Amyloidbeta	TNFalpha	UNKNOWN	SYBR	None	2.52139	0.137132	46.3598	34.3926	35.7047	1.85555		7.19146	1.31992			-1.33422	TRUE	0.018925	TRUE	3	33	1	84.3454				Y	N	N	N
G10	NTC	TNFalpha	UNKNOWN	SYBR	None				Undetermined									TRUE	0.018925	TRUE	3	39	1	74.7878	69.8597	65.3795		N	N	Y	Y
G11	NTC	TNFalpha	UNKNOWN	SYBR	None				Undetermined									TRUE	0.018925	TRUE	3	39	1	71.0547	80.1644	88.3782		N	N	Y	Y
H1	Control	18S	UNKNOWN	SYBR	None	1	0.800036	1.24994	9.88543	9.77254	0.170649		-13.9635	0.115926			0	TRUE	0.401744	TRUE	1	2	1	82.5525				N	N	N	N
H2	Control	18S	UNKNOWN	SYBR	None	1	0.800036	1.24994	9.57623	9.77254	0.170649		-13.9635	0.115926			0	TRUE	0.401744	TRUE	1	2	1	82.5525				N	N	N	N
H3	Control	18S	UNKNOWN	SYBR	None	1	0.800036	1.24994	9.85598	9.77254	0.170649		-13.9635	0.115926			0	TRUE	0.401744	TRUE	1	3	1	82.7005				N	N	N	N
H4	HMC3+CoV2_ssRNA	18S	UNKNOWN	SYBR	None	0.489975	0.338977	0.708236	16.4008	16.2995	0.14473		-12.9343	0.191439			1.02922	TRUE	0.401744	TRUE	3	10	1	82.7005				N	N	N	N
H5	HMC3+CoV2_ssRNA	18S	UNKNOWN	SYBR	None	0.489975	0.338977	0.708236	16.364	16.2995	0.14473		-12.9343	0.191439			1.02922	TRUE	0.401744	TRUE	3	10	1	82.7029				N	N	N	N
H6	HMC3+CoV2_ssRNA	18S	UNKNOWN	SYBR	None	0.489975	0.338977	0.708236	16.1338	16.2995	0.14473		-12.9343	0.191439			1.02922	TRUE	0.401744	TRUE	3	10	1	82.5535				N	N	N	N
H7	HMC3+Amyloidbeta	18S	UNKNOWN	SYBR	None	2.21684	1.1949	4.11281	13.2817	13.4013	0.497414		-15.112	0.321136			-1.14851	TRUE	0.401744	TRUE	3	7	1	82.5513				N	N	N	N
H8	HMC3+Amyloidbeta	18S	UNKNOWN	SYBR	None	2.21684	1.1949	4.11281	13.9476	13.4013	0.497414		-15.112	0.321136			-1.14851	TRUE	0.401744	TRUE	3	8	1	82.402				N	N	N	N
H9	HMC3+Amyloidbeta	18S	UNKNOWN	SYBR	None	2.21684	1.1949	4.11281	12.9745	13.4013	0.497414		-15.112	0.321136			-1.14851	TRUE	0.401744	TRUE	3	7	1	82.404				N	N	N	N
H10	NTC	18S	UNKNOWN	SYBR	None				Undetermined	35.9623								TRUE	0.401744	TRUE	3	39	1	65.5289	68.665	86.5854		N	N	Y	Y
H11	NTC	18S	UNKNOWN	SYBR	None				35.9623	35.9623								TRUE	0.401744	TRUE	3	29	1	82.4045				N	N	N	N
Analysis Type	Singleplex
Endogenous Control	PPT1
RQ Min/Max Confidence Level	95.0
Reference Sample	Control

### Sheet: Exp2_Analysis
Sample Name	Target Name	deltaCT	AveragedeltaCT	deltadeltaCT	FC	AverageFC
Control	IL1beta	23.6038	23.4882	0.115607	0.922994	1.00177
Control	IL1beta	23.3972	23.4882	-0.0910467	1.06514
Control	IL1beta	23.4636	23.4882	-0.0245603	1.01717
Control	TNFalpha	23.374	22.4892	0.884837	0.541549	1.08697
Control	TNFalpha	22.0962	22.4892	-0.392919	1.31305
Control	TNFalpha	21.9972	22.4892	-0.491918	1.40631
Control	PPT1	14.0308	13.9635	0.0672983	0.954424	1.00182
Control	PPT1	13.8415	13.9635	-0.12196	1.08821
Control	PPT1	14.0181	13.9635	0.0546621	0.96282
Control	ZDHHC2	14.132	14.2254	-0.093387	1.06687	1.00188
Control	ZDHHC2	14.3448	14.2254	0.119399	0.920571
Control	ZDHHC2	14.1993	14.2254	-0.0260118	1.01819
Control	ZDHHC6	14.425	14.317	0.107931	0.927918	1.00139
Control	ZDHHC6	14.2583	14.317	-0.0587177	1.04154
Control	ZDHHC6	14.2678	14.317	-0.0492134	1.0347
Control	LYPLA1	10.1955	9.58047	0.615048	0.652908	1.0431
Control	LYPLA1	9.22764	9.58047	-0.352838	1.27707
Control	LYPLA1	9.31826	9.58047	-0.26221	1.19931
Control	ZDHHC5	11.3803	11.0758	0.304544	0.809698	1.01572
Control	ZDHHC5	11.0901	11.0758	0.0142899	0.990144
Control	ZDHHC5	10.757	11.0758	-0.318834	1.24732
HMC3+Amyloidbeta	IL1beta	23.1503		-0.33787	1.26389	1.57427
HMC3+Amyloidbeta	IL1beta	22.1505		-1.33768	2.52744
HMC3+Amyloidbeta	IL1beta	23.5906		0.102407	0.931478
HMC3+Amyloidbeta	TNFalpha	23.6155		1.12636	0.45807	1.64108
HMC3+Amyloidbeta	TNFalpha	#VALUE!		#VALUE!	#VALUE!
HMC3+Amyloidbeta	TNFalpha	20.9914		-1.49779	2.8241
HMC3+Amyloidbeta	PPT1	14.8938		0.930287	0.524754	0.455501
HMC3+Amyloidbeta	PPT1	15.3831		1.41963	0.373808
HMC3+Amyloidbeta	PPT1	15.0591		1.0956	0.467941
HMC3+Amyloidbeta	ZDHHC2	14.8792		0.653845	0.635584	0.608925
HMC3+Amyloidbeta	ZDHHC2	15.1053		0.8799	0.543405
HMC3+Amyloidbeta	ZDHHC2	14.8518		0.626415	0.647784
HMC3+Amyloidbeta	ZDHHC6	15.1921		0.875066	0.545229	0.570372
HMC3+Amyloidbeta	ZDHHC6	15.5204		1.2034	0.43425
HMC3+Amyloidbeta	ZDHHC6	14.7678		0.450803	0.731636
HMC3+Amyloidbeta	LYPLA1	9.74637		0.165893	0.891376	1.11705
HMC3+Amyloidbeta	LYPLA1	9.47358		-0.106894	1.07691
HMC3+Amyloidbeta	LYPLA1	9.1128		-0.467676	1.38288
HMC3+Amyloidbeta	ZDHHC5	11.0453		-0.0304422	1.02133	1.15197
HMC3+Amyloidbeta	ZDHHC5	10.2824		-0.793435	1.7332
HMC3+Amyloidbeta	ZDHHC5	11.5875		0.511731	0.70138
HMC3+CoV2_ssRNA	IL1beta	#VALUE!		#VALUE!	#VALUE!	4.59127
HMC3+CoV2_ssRNA	IL1beta	21.1174		-2.37083	5.1724
HMC3+CoV2_ssRNA	IL1beta	21.4845		-2.00365	4.01015
HMC3+CoV2_ssRNA	TNFalpha	#VALUE!		#VALUE!	#VALUE!	0
HMC3+CoV2_ssRNA	TNFalpha	#VALUE!		#VALUE!	#VALUE!
HMC3+CoV2_ssRNA	TNFalpha	#VALUE!		#VALUE!	#VALUE!
HMC3+CoV2_ssRNA	PPT1	12.6441		-1.31933	2.4955	2.06995
HMC3+CoV2_ssRNA	PPT1	13.2402		-0.723298	1.65095
HMC3+CoV2_ssRNA	PPT1	12.9184		-1.04503	2.06341
HMC3+CoV2_ssRNA	ZDHHC2	13.787		-0.438368	1.35507	1.39668
HMC3+CoV2_ssRNA	ZDHHC2	13.2921		-0.933298	1.90964
HMC3+CoV2_ssRNA	ZDHHC2	14.3373		0.111946	0.925339
HMC3+CoV2_ssRNA	ZDHHC6	13.7316		-0.585379	1.50043	1.44599
HMC3+CoV2_ssRNA	ZDHHC6	14.0093		-0.307755	1.23778
HMC3+CoV2_ssRNA	ZDHHC6	13.6392		-0.677855	1.59976
HMC3+CoV2_ssRNA	LYPLA1	9.1017		-0.478777	1.39356	1.21225
HMC3+CoV2_ssRNA	LYPLA1	9.60876		0.0282879	0.980583
HMC3+CoV2_ssRNA	LYPLA1	9.24406		-0.336411	1.26261
HMC3+CoV2_ssRNA	ZDHHC5	9.99571		-1.08008	2.11415	1.90603
HMC3+CoV2_ssRNA	ZDHHC5	11.5568		0.480985	0.716488
HMC3+CoV2_ssRNA	ZDHHC5	9.54599		-1.5298	2.88746

### Sheet: Exp2_deltaCtCalculations
Sample Name	Target Name	Cт			Sample Name	Target Name	Cт	deltaCT		Sample Name	Target Name	Cт	deltaCT		Sample Name	Target Name	Cт	deltaCT		Sample Name	Target Name	Cт	deltaCT		Sample Name	Target Name	Cт	deltaCT		Sample Name	Target Name	Cт	deltaCT		Sample Name	Target Name	Cт	deltaCT
Control	18S	9.88543			Control	IL1beta	33.3764	23.6038		Control	TNFalpha	33.1465	23.374		Control	PPT1	23.8033	14.0308		Control	ZDHHC2	23.9045	14.132		Control	ZDHHC6	24.1975	14.425		Control	LYPLA1	19.9681	10.1955		Control	ZDHHC5	21.1529	11.3803
Control	18S	9.57623			Control	IL1beta	33.1697	23.3972		Control	TNFalpha	31.8688	22.0962		Control	PPT1	23.6141	13.8415		Control	ZDHHC2	24.1173	14.3448		Control	ZDHHC6	24.0308	14.2583		Control	LYPLA1	19.0002	9.22764		Control	ZDHHC5	20.8626	11.0901
Control	18S	9.85598			Control	IL1beta	33.2362	23.4636		Control	TNFalpha	31.7698	21.9972		Control	PPT1	23.7907	14.0181		Control	ZDHHC2	23.9719	14.1993		Control	ZDHHC6	24.0403	14.2678		Control	LYPLA1	19.0908	9.31826		Control	ZDHHC5	20.5295	10.757
		9.77254
Sample Name	Target Name	Cт			Sample Name	Target Name	Cт	deltaCT		Sample Name	Target Name	Cт	deltaCT		Sample Name	Target Name	Cт	deltaCT		Sample Name	Target Name	Cт	deltaCT		Sample Name	Target Name	Cт	deltaCT		Sample Name	Target Name	Cт	deltaCT		Sample Name	Target Name	Cт	deltaCT
HMC3+Amyloidbeta	18S	13.2817			HMC3+Amyloidbeta	IL1beta	36.5516	23.1503		HMC3+Amyloidbeta	TNFalpha	37.0168	23.6155		HMC3+Amyloidbeta	PPT1	28.295	14.8938		HMC3+Amyloidbeta	ZDHHC2	28.2805	14.8792		HMC3+Amyloidbeta	ZDHHC6	28.5933	15.1921		HMC3+Amyloidbeta	LYPLA1	23.1476	9.74637		HMC3+Amyloidbeta	ZDHHC5	24.4466	11.0453
HMC3+Amyloidbeta	18S	13.9476			HMC3+Amyloidbeta	IL1beta	35.5518	22.1505		HMC3+Amyloidbeta	TNFalpha	Undetermined	#VALUE!		HMC3+Amyloidbeta	PPT1	28.7844	15.3831		HMC3+Amyloidbeta	ZDHHC2	28.5065	15.1053		HMC3+Amyloidbeta	ZDHHC6	28.9217	15.5204		HMC3+Amyloidbeta	LYPLA1	22.8748	9.47358		HMC3+Amyloidbeta	ZDHHC5	23.6836	10.2824
HMC3+Amyloidbeta	18S	12.9745			HMC3+Amyloidbeta	IL1beta	36.9919	23.5906		HMC3+Amyloidbeta	TNFalpha	34.3926	20.9914		HMC3+Amyloidbeta	PPT1	28.4603	15.0591		HMC3+Amyloidbeta	ZDHHC2	28.253	14.8518		HMC3+Amyloidbeta	ZDHHC6	28.1691	14.7678		HMC3+Amyloidbeta	LYPLA1	22.5141	9.1128		HMC3+Amyloidbeta	ZDHHC5	24.9888	11.5875
		13.4013
Sample Name	Target Name	Cт			Sample Name	Target Name	Cт	deltaCT		Sample Name	Target Name	Cт	deltaCT		Sample Name	Target Name	Cт	deltaCT		Sample Name	Target Name	Cт	deltaCT		Sample Name	Target Name	Cт	deltaCT		Sample Name	Target Name	Cт	deltaCT		Sample Name	Target Name	Cт	deltaCT
HMC3+CoV2_ssRNA	18S	16.4008			HMC3+CoV2_ssRNA	IL1beta	Undetermined	#VALUE!		HMC3+CoV2_ssRNA	TNFalpha	Undetermined	#VALUE!		HMC3+CoV2_ssRNA	PPT1	28.9437	12.6441		HMC3+CoV2_ssRNA	ZDHHC2	30.0865	13.787		HMC3+CoV2_ssRNA	ZDHHC6	30.0312	13.7316		HMC3+CoV2_ssRNA	LYPLA1	25.4012	9.1017		HMC3+CoV2_ssRNA	ZDHHC5	26.2952	9.99571
HMC3+CoV2_ssRNA	18S	16.364			HMC3+CoV2_ssRNA	IL1beta	37.4169	21.1174		HMC3+CoV2_ssRNA	TNFalpha	Undetermined	#VALUE!		HMC3+CoV2_ssRNA	PPT1	29.5397	13.2402		HMC3+CoV2_ssRNA	ZDHHC2	29.5916	13.2921		HMC3+CoV2_ssRNA	ZDHHC6	30.3088	14.0093		HMC3+CoV2_ssRNA	LYPLA1	25.9083	9.60876		HMC3+CoV2_ssRNA	ZDHHC5	27.8563	11.5568
HMC3+CoV2_ssRNA	18S	16.1338			HMC3+CoV2_ssRNA	IL1beta	37.7841	21.4845		HMC3+CoV2_ssRNA	TNFalpha	Undetermined	#VALUE!		HMC3+CoV2_ssRNA	PPT1	29.218	12.9184		HMC3+CoV2_ssRNA	ZDHHC2	30.6368	14.3373		HMC3+CoV2_ssRNA	ZDHHC6	29.9387	13.6392		HMC3+CoV2_ssRNA	LYPLA1	25.5436	9.24406		HMC3+CoV2_ssRNA	ZDHHC5	25.8455	9.54599
		16.2995

### Sheet: RAW_Experiment3
Block Type	96well
Chemistry	SYBR_GREEN
Experiment File Name	D:\Dr. Soumya\Soumyadeep\Top2Palmplayers_finalqPCR_SDM_18072023.eds
Experiment Run End Time	2023-07-18 10:32:06 AM IST
Instrument Type	steponeplus
Passive Reference	ROX
Well	Sample Name	Target Name	Task	Reporter	Quencher	RQ	RQ Min	RQ Max	Cт	Cт Mean	Cт SD	ΔCт	ΔCт Mean	ΔCт SE	HK Control ΔCт Mean	HK Control ΔCт SE	ΔΔCт	Automatic Ct Threshold	Ct Threshold	Automatic Baseline	Baseline Start	Baseline End	Efficiency	Tm1	Tm2	Tm3	Comments	HIGHSD	EXPFAIL	MTP
A1	HMC3	IL-6	UNKNOWN	SYBR	None				26.9244	26.5818	0.298458							TRUE	0.445435	TRUE	3	21	1	81.0579				N	N	N
A2	HMC3	IL-6	UNKNOWN	SYBR	None				26.3783	26.5818	0.298458							TRUE	0.445435	TRUE	3	21	1	80.9086				N	N	N
A3	HMC3	IL-6	UNKNOWN	SYBR	None				26.4427	26.5818	0.298458							TRUE	0.445435	TRUE	3	20	1	81.0597				N	N	N
A4	HMC3+CoV2	IL-6	UNKNOWN	SYBR	None				29.8596	30.0271	0.147564							TRUE	0.445435	TRUE	3	23	1	80.7611				N	N	N
A5	HMC3+CoV2	IL-6	UNKNOWN	SYBR	None				30.1379	30.0271	0.147564							TRUE	0.445435	TRUE	3	24	1	80.7611				N	N	N
A6	HMC3+CoV2	IL-6	UNKNOWN	SYBR	None				30.0838	30.0271	0.147564							TRUE	0.445435	TRUE	3	24	1	80.7611				N	N	N
A7	HMC3+Amyloid	IL-6	UNKNOWN	SYBR	None				31.0885	31.6051	0.469953							TRUE	0.445435	TRUE	3	25	1	80.7592				N	N	N
A8	HMC3+Amyloid	IL-6	UNKNOWN	SYBR	None				31.7198	31.6051	0.469953							TRUE	0.445435	TRUE	3	26	1	80.7592				N	N	N
A9	HMC3+Amyloid	IL-6	UNKNOWN	SYBR	None				32.0072	31.6051	0.469953							TRUE	0.445435	TRUE	3	26	1	80.9101				N	N	N
A10	NTC	IL-6	UNKNOWN	SYBR	None				38.9825	38.5857	0.561137							TRUE	0.445435	TRUE	3	33	1	77.1771				Y	N	N
A11	NTC	IL-6	UNKNOWN	SYBR	None				38.1889	38.5857	0.561137							TRUE	0.445435	TRUE	3	32	1	77.1755				Y	N	N
B1	HMC3	TNFalpha	UNKNOWN	SYBR	None	1	0.597718	1.67303	36.6769	36.2686	0.354197		9.68674	0.267415			0	TRUE	0.319548	TRUE	3	30	1	84.6423				N	N	N
B2	HMC3	TNFalpha	UNKNOWN	SYBR	None	1	0.597718	1.67303	36.0439	36.2686	0.354197		9.68674	0.267415			0	TRUE	0.319548	TRUE	3	30	1	84.6423				N	N	N
B3	HMC3	TNFalpha	UNKNOWN	SYBR	None	1	0.597718	1.67303	36.085	36.2686	0.354197		9.68674	0.267415			0	TRUE	0.319548	TRUE	3	30	1	84.4943				N	N	N
B4	HMC3+CoV2	TNFalpha	UNKNOWN	SYBR	None				Undetermined									TRUE	0.319548	TRUE	3	44	1	88.0783	68.068	84.793		N	Y	Y
B5	HMC3+CoV2	TNFalpha	UNKNOWN	SYBR	None				Undetermined									TRUE	0.319548	TRUE	3	44	1	69.261				N	Y	N
B6	HMC3+CoV2	TNFalpha	UNKNOWN	SYBR	None				Undetermined									TRUE	0.319548	TRUE	3	44	1	67.7675	84.4949	75.2351		N	Y	Y
B7	HMC3+Amyloid	TNFalpha	UNKNOWN	SYBR	None				Undetermined	40.964								TRUE	0.319548	TRUE	3	44	1	73.5919				N	Y	N
B8	HMC3+Amyloid	TNFalpha	UNKNOWN	SYBR	None	1.25521			40.964	40.964			9.35882				-0.327924	TRUE	0.319548	TRUE	3	35	1	84.6416	79.2661			N	N	Y
B9	HMC3+Amyloid	TNFalpha	UNKNOWN	SYBR	None				Undetermined	40.964								TRUE	0.319548	TRUE	3	14	1	68.6657	75.2359	79.7155		N	N	Y
B10	NTC	TNFalpha	UNKNOWN	SYBR	None				Undetermined									TRUE	0.319548	TRUE	3	44	1	68.5164				N	Y	N
B11	NTC	TNFalpha	UNKNOWN	SYBR	None				Undetermined									TRUE	0.319548	TRUE	3	44	1	69.2619				N	Y	N
C1	HMC3	PPT1	UNKNOWN	SYBR	None	1	0.424095	2.35796	23.9435	23.4851	0.712		-3.09674	0.445728			0	TRUE	0.776669	TRUE	3	16	1	81.954				Y	N	N
C2	HMC3	PPT1	UNKNOWN	SYBR	None	1	0.424095	2.35796	22.6648	23.4851	0.712		-3.09674	0.445728			0	TRUE	0.776669	TRUE	3	15	1	81.8047				Y	N	N
C3	HMC3	PPT1	UNKNOWN	SYBR	None	1	0.424095	2.35796	23.847	23.4851	0.712		-3.09674	0.445728			0	TRUE	0.776669	TRUE	3	17	1	81.9557				Y	N	N
C4	HMC3+CoV2	PPT1	UNKNOWN	SYBR	None	0.152205	0.0935855	0.247544	30.1212	29.6462	0.412101		-0.380836	0.25272			2.71591	TRUE	0.776669	TRUE	3	24	1	82.105				N	N	N
C5	HMC3+CoV2	PPT1	UNKNOWN	SYBR	None	0.152205	0.0935855	0.247544	29.383	29.6462	0.412101		-0.380836	0.25272			2.71591	TRUE	0.776669	TRUE	3	23	1	81.8066				N	N	N
C6	HMC3+CoV2	PPT1	UNKNOWN	SYBR	None	0.152205	0.0935855	0.247544	29.4345	29.6462	0.412101		-0.380836	0.25272			2.71591	TRUE	0.776669	TRUE	3	22	1	81.8066				N	N	N
C7	HMC3+Amyloid	PPT1	UNKNOWN	SYBR	None	1.30195	0.767288	2.20919	28.0717	28.1277	0.0749175		-3.47742	0.274753			-0.380677	TRUE	0.776669	TRUE	3	20	1	81.8045				N	N	N
C8	HMC3+Amyloid	PPT1	UNKNOWN	SYBR	None	1.30195	0.767288	2.20919	28.0986	28.1277	0.0749175		-3.47742	0.274753			-0.380677	TRUE	0.776669	TRUE	3	21	1	81.8045				N	N	N
C9	HMC3+Amyloid	PPT1	UNKNOWN	SYBR	None	1.30195	0.767288	2.20919	28.2128	28.1277	0.0749175		-3.47742	0.274753			-0.380677	TRUE	0.776669	TRUE	3	21	1	81.806				N	N	N
C10	NTC	PPT1	UNKNOWN	SYBR	None				Undetermined									TRUE	0.776669	TRUE	3	40	1	77.0277	67.1725			N	N	Y
C11	NTC	PPT1	UNKNOWN	SYBR	None				Undetermined									TRUE	0.776669	TRUE	3	44	1	66.2756	74.0399	90.1659		N	Y	Y
D1	HMC3	zDHHC6	UNKNOWN	SYBR	None	1	0.704847	1.41875	24.8305	24.7174	0.100108		-1.8644	0.18175			0	TRUE	0.683969	TRUE	3	15	1	78.3696				N	N	N
D2	HMC3	zDHHC6	UNKNOWN	SYBR	None	1	0.704847	1.41875	24.6399	24.7174	0.100108		-1.8644	0.18175			0	TRUE	0.683969	TRUE	3	18	1	78.3696				N	N	N
D3	HMC3	zDHHC6	UNKNOWN	SYBR	None	1	0.704847	1.41875	24.6819	24.7174	0.100108		-1.8644	0.18175			0	TRUE	0.683969	TRUE	3	18	1	78.3718				N	N	N
D4	HMC3+CoV2	zDHHC6	UNKNOWN	SYBR	None	0.127592	0.086049	0.189191	31.5044	31.1331	0.322361		1.10599	0.204688			2.97039	TRUE	0.683969	TRUE	3	24	1	78.3718				N	N	N
D5	HMC3+CoV2	zDHHC6	UNKNOWN	SYBR	None	0.127592	0.086049	0.189191	30.9695	31.1331	0.322361		1.10599	0.204688			2.97039	TRUE	0.683969	TRUE	3	24	1	78.3715				N	N	N
D6	HMC3+CoV2	zDHHC6	UNKNOWN	SYBR	None	0.127592	0.086049	0.189191	30.9253	31.1331	0.322361		1.10599	0.204688			2.97039	TRUE	0.683969	TRUE	3	24	1	78.3715				N	N	N
D7	HMC3+Amyloid	zDHHC6	UNKNOWN	SYBR	None	1.65761	0.971308	2.82882	28.9822	29.0116	0.102688		-2.5935	0.277729			-0.729101	TRUE	0.683969	TRUE	3	22	1	78.2208				N	N	N
D8	HMC3+Amyloid	zDHHC6	UNKNOWN	SYBR	None	1.65761	0.971308	2.82882	28.9269	29.0116	0.102688		-2.5935	0.277729			-0.729101	TRUE	0.683969	TRUE	3	22	1	78.2208				N	N	N
D9	HMC3+Amyloid	zDHHC6	UNKNOWN	SYBR	None	1.65761	0.971308	2.82882	29.1258	29.0116	0.102688		-2.5935	0.277729			-0.729101	TRUE	0.683969	TRUE	3	22	1	78.2223				N	N	N
D10	NTC	zDHHC6	UNKNOWN	SYBR	None				Undetermined									TRUE	0.683969	TRUE	3	44	1	66.1273	72.8467			N	Y	Y
D11	NTC	zDHHC6	UNKNOWN	SYBR	None				Undetermined									TRUE	0.683969	TRUE	3	44	1	66.4249				N	Y	N
E1	HMC3	18S	UNKNOWN	SYBR	None	1	0.647721	1.54387	10.6989	10.6871	0.252391		-15.8947	0.225668			0	TRUE	0.590468	TRUE	1	3	1	82.4021				N	N	N
E2	HMC3	18S	UNKNOWN	SYBR	None	1	0.647721	1.54387	10.4291	10.6871	0.252391		-15.8947	0.225668			0	TRUE	0.590468	TRUE	1	3	1	82.4021				N	N	N
E3	HMC3	18S	UNKNOWN	SYBR	None	1	0.647721	1.54387	10.9334	10.6871	0.252391		-15.8947	0.225668			0	TRUE	0.590468	TRUE	3	4	1	82.553				N	N	N
E4	HMC3+CoV2	18S	UNKNOWN	SYBR	None	0.0816636	0.0345103	0.193245	18.4843	17.7465	0.761048		-12.2805	0.447574			3.61416	TRUE	0.590468	TRUE	3	11	1	82.553				Y	N	N
E5	HMC3+CoV2	18S	UNKNOWN	SYBR	None	0.0816636	0.0345103	0.193245	16.9642	17.7465	0.761048		-12.2805	0.447574			3.61416	TRUE	0.590468	TRUE	3	10	1	82.404				Y	N	N
E6	HMC3+CoV2	18S	UNKNOWN	SYBR	None	0.0816636	0.0345103	0.193245	17.7911	17.7465	0.761048		-12.2805	0.447574			3.61416	TRUE	0.590468	TRUE	3	11	1	82.404				Y	N	N
E7	HMC3+Amyloid	18S	UNKNOWN	SYBR	None	4.06133	2.39266	6.89377	13.7483	13.6885	0.0768823		-17.9166	0.274934			-2.02195	TRUE	0.590468	TRUE	3	7	1	82.2524				N	N	N
E8	HMC3+Amyloid	18S	UNKNOWN	SYBR	None	4.06133	2.39266	6.89377	13.7154	13.6885	0.0768823		-17.9166	0.274934			-2.02195	TRUE	0.590468	TRUE	3	7	1	82.2524				N	N	N
E9	HMC3+Amyloid	18S	UNKNOWN	SYBR	None	4.06133	2.39266	6.89377	13.6018	13.6885	0.0768823		-17.9166	0.274934			-2.02195	TRUE	0.590468	TRUE	3	7	1	82.254				N	N	N
E10	NTC	18S	UNKNOWN	SYBR	None				Undetermined	35.9462								TRUE	0.590468	TRUE	3	30	1	61.1997				N	N	N
E11	NTC	18S	UNKNOWN	SYBR	None	0.000102281			35.9462	35.9462			-2.63951				13.2552	TRUE	0.590468	TRUE	3	29	1	82.2522				N	N	N
Analysis Type	Singleplex
Endogenous Control	IL-6
RQ Min/Max Confidence Level	95.0
Reference Sample	HMC3

### Sheet: Exp3_Analysis
Sample Name	Target Name	deltaCT	AveragedeltaCT	deltadeltaCT	FC	AverageFC
HMC3	IL-6	16.2373	15.8947	0.342619	0.788608	1.01378
HMC3	IL-6	15.6912	15.8947	-0.203501	1.15149
HMC3	IL-6	15.7556	15.8947	-0.139118	1.10123
HMC3	TNFalpha	25.9897	25.5814	0.408302	0.75351	1.01925
HMC3	TNFalpha	25.3567	25.5814	-0.224697	1.16853
HMC3	TNFalpha	25.3978	25.5814	-0.183605	1.13572
HMC3	PPT1	13.2563	12.7979	0.458383	0.727802	1.09056
HMC3	PPT1	11.9777	12.7979	-0.820256	1.76572
HMC3	PPT1	13.1598	12.7979	0.361873	0.778154
HMC3	zDHHC6	14.1433	14.0303	0.11303	0.924644	1.00159
HMC3	zDHHC6	13.9528	14.0303	-0.0774873	1.05518
HMC3	zDHHC6	13.9947	14.0303	-0.0355428	1.02494
HMC3+Amyloid	IL-6	17.4		1.50528	0.352261	0.255339
HMC3+Amyloid	IL-6	18.0313		2.1366	0.227414
HMC3+Amyloid	IL-6	18.3187		2.42397	0.186343
HMC3+Amyloid	TNFalpha	#VALUE!		#VALUE!		0.309063
HMC3+Amyloid	TNFalpha	27.2755		1.69403	0.309063
HMC3+Amyloid	TNFalpha	#VALUE!		#VALUE!
HMC3+Amyloid	PPT1	14.3832		1.58527	0.333262	0.320859
HMC3+Amyloid	PPT1	14.4101		1.61218	0.327104
HMC3+Amyloid	PPT1	14.5243		1.72638	0.30221
HMC3+Amyloid	zDHHC6	15.2937		1.26337	0.416568	0.408826
HMC3+Amyloid	zDHHC6	15.2384		1.20813	0.43283
HMC3+Amyloid	zDHHC6	15.4373		1.40706	0.377081
HMC3+CoV2	IL-6	12.113		-3.78167	13.7529	12.2888
HMC3+CoV3	IL-6	12.3913		-3.50335	11.34
HMC3+CoV4	IL-6	12.3372		-3.55747	11.7735
HMC3+CoV5	TNFalpha	#VALUE!		#VALUE!
HMC3+CoV6	TNFalpha	#VALUE!		#VALUE!
HMC3+CoV7	TNFalpha	#VALUE!		#VALUE!
HMC3+CoV8	PPT1	12.3746		-0.423333	1.34102	1.91209
HMC3+CoV9	PPT1	11.6365		-1.16148	2.23687
HMC3+CoV10	PPT1	11.688		-1.10995	2.15838
HMC3+CoV11	zDHHC6	13.7579		-0.272415	1.20783	1.58742
HMC3+CoV12	zDHHC6	13.2229		-0.807373	1.75002
HMC3+CoV13	zDHHC6	13.1788		-0.851526	1.80441

### Sheet: Exp3_deltaCTcalculations
Sample Name	Target Name	Cт			Sample Name	Target Name	Cт	deltaCT		Sample Name	Target Name	Cт	deltaCT		Sample Name	Target Name	Cт	deltaCT		Sample Name	Target Name	Cт	deltaCT
HMC3	18S	10.6989			HMC3	IL-6	26.9244	16.2373		HMC3	TNFalpha	36.6769	25.9897		HMC3	PPT1	23.9435	13.2563		HMC3	zDHHC6	24.8305	14.1433
HMC3	18S	10.4291			HMC3	IL-6	26.3783	15.6912		HMC3	TNFalpha	36.0439	25.3567		HMC3	PPT1	22.6648	11.9777		HMC3	zDHHC6	24.6399	13.9528
HMC3	18S	10.9334			HMC3	IL-6	26.4427	15.7556		HMC3	TNFalpha	36.085	25.3978		HMC3	PPT1	23.847	13.1598		HMC3	zDHHC6	24.6819	13.9947
		10.6871
Sample Name	Target Name	Cт			Sample Name	Target Name	Cт	deltaCT		Sample Name	Target Name	Cт	deltaCT		Sample Name	Target Name	Cт	deltaCT		Sample Name	Target Name	Cт	deltaCT
HMC3+Amyloid	18S	13.7483			HMC3+Amyloid	IL-6	31.0885	17.4		HMC3+Amyloid	TNFalpha	Undetermined	#VALUE!		HMC3+Amyloid	PPT1	28.0717	14.3832		HMC3+Amyloid	zDHHC6	28.9822	15.2937
HMC3+Amyloid	18S	13.7154			HMC3+Amyloid	IL-6	31.7198	18.0313		HMC3+Amyloid	TNFalpha	40.964	27.2755		HMC3+Amyloid	PPT1	28.0986	14.4101		HMC3+Amyloid	zDHHC6	28.9269	15.2384
HMC3+Amyloid	18S	13.6018			HMC3+Amyloid	IL-6	32.0072	18.3187		HMC3+Amyloid	TNFalpha	Undetermined	#VALUE!		HMC3+Amyloid	PPT1	28.2128	14.5243		HMC3+Amyloid	zDHHC6	29.1258	15.4373
		13.6885
Sample Name	Target Name	Cт			Sample Name	Target Name	Cт	deltaCT		Sample Name	Target Name	Cт	deltaCT		Sample Name	Target Name	Cт	deltaCT		Sample Name	Target Name	Cт	deltaCT
HMC3+CoV2	18S	18.4843			HMC3+CoV2	IL-6	29.8596	12.113		HMC3+CoV2	TNFalpha	Undetermined	#VALUE!		HMC3+CoV2	PPT1	30.1212	12.3746		HMC3+CoV2	zDHHC6	31.5044	13.7579
HMC3+CoV2	18S	16.9642			HMC3+CoV2	IL-6	30.1379	12.3913		HMC3+CoV2	TNFalpha	Undetermined	#VALUE!		HMC3+CoV2	PPT1	29.383	11.6365		HMC3+CoV2	zDHHC6	30.9695	13.2229
HMC3+CoV2	18S	17.7911			HMC3+CoV2	IL-6	30.0838	12.3372		HMC3+CoV2	TNFalpha	Undetermined	#VALUE!		HMC3+CoV2	PPT1	29.4345	11.688		HMC3+CoV2	zDHHC6	30.9253	13.1788
		17.7465
