## Supplementary Table 2A for "Dynamic s-acylation of schizophrenia-linked antioxidants explicate the redox flexibility of human microglia during inflammation"

### Sheet: BMI
Base mean intensity of OG488 signals from each cell structure recorded using the FIJI ImageJ software.
HMC3_(C)	HMC3_(C)	HMC3_(C)	2-BMP treated HMC3 (I)	2-BMP treated HMC3 (I)	2-BMP treated HMC3 (I)	LPS+IFNy treated HMC3 (A)	LPS+IFNy treated HMC3 (A)	LPS+IFNy treated HMC3 (A)	2-BMP+LPS+IFNy treated HMC3 (IA)
Rep1	Rep2	Rep3	Rep1	Rep2	Rep3	Rep1	Rep2	Rep3	Rep3
960.152	21.401	65.874	193.075	0.026	12.006	1617.18	156.538	287.567	84.627
743.114	25.811	100.62	67.28	0	10.94	1697.23	135.274	274.278	12.775
1096.63	32.596	120.799	110.351	0.002	3.192	1872.42	174.705	167.498	12.413
893.259	107.83	94.46	66.658	0.0003462	28.949	1413.68	218.865	135.008	10.943
785.148	49.831	257.767	73.276	5.722e-06	13.945	1376.7	244.669	810.741	6.812
1044.63	28.03	204.818	179.603	1.907e-06	8.418	1517.98	177.238	54.067	2.526
973.942	39.315	147.787	217.868		16.471	1742.23		354.654	11.962
1116.99		179.932	317		25.17	1694.34		499.379	2.292
736.894		132.591	237.675		63.855	1194.13		774.866	1.329
840.966		222.988	269.036		40.356	1819.01		272.069	73.386
523.394		248.301	341.848		79.156	1098.89		400.547	4.707
373.727		145.681	334.857		6.267	1106.43		580.181	10.901
472.338		332.368	242.581		8.226	1112.57		716.513	10.441
491.983		379.623	282.845		5.196	662.432		283.27	2.994
737.253		385.427	305.036		6.183	510.26		448.177	8.487
701.823		314.292	250.097		10.33	1264.96		400.046	91.719
619.086		356.126	189.566		63.715	1349.45		123.325	12.132
401.802		203.977	150.81		83.758	1361.02		279.141	79.364
619.085		413.572	228.052		7.826	1170.78		85.332	73.116
533.3		249.534	238.106		11.397			156.424	129.775
689.699		65.541	145.513		65.385			123.591	20.96
573.997		205.734	193.493		9.156			313.175	23.164
605.921		62.294	120.057		53.071			481.156	123.696
394.007		257.934	144.654		49.129			214.847	34.638
206.333		319.819	67.65		134.711			378.322	6.82
434.528		625.125			1.956			230.247	24.382
405.191		553.063			25.546			58.271	20.39
524.934		308.989			10.095			109.339	74.721
611.994		336.01			5.542			173.649	39.892
509.365		204.936			49.501			413.558	8.408
453.823		127.989			27.178			118.438	22.024
525.069		291.649			9.956			160.599	30.415
735.449		399.8			13.857			179.18	0.164
494.668		188.658			3.372			374.82	11.302
411.513		562.271			13.084			93.607	0.135
415.735		848.04			18.392			254.411	3.276
397.579		178.662			12.467			343.018	14.603
418.548		112.833			35.078			586.531	50.306
466.789		261.168			8.076			415.13	33.714
398.862		789.784			57.125			430.95	33.983
349.295		939.543			3.381			481.552	45.98
365.18		457.705			3.229			456.071	14.811
		486.036			9.581			410.672	40.743
		377.351			3.796			284.124	11.305
		409.809			3.574			192.737	38.055
		499.949			2.979			261.079	50.801
		482.754			9.782			108.986	26.264
		571.396			6.427			522.099	5.988
		279.479			39.925			64.961	9.414
		574.472			30.507			84.779	0.966
		423.154			17.726			226.322	0.942
		572.356			14.308			193.668	4.349
		309.536			29.953			68.949	1.232
		333.895			20.284			134.685	3.377
		519.251			28.061			54.693	2.889
		867.865			35.92			26.167	7.739
		370.515			13.455			293.501	12.592
		587.802			43.488			217.735	2.859
		543.118			25.572			277.267	8.856
		791.873			32.121			300.234	6.108
		542.38			244.714			622.392	5.887
		828.841			107.556			422.213	7.515
		89.481			36.561			189.489	22.357
		99.724			120.285			120.985	7.266
		665.279			90.627				19.474
		667.552			103.434				1.787
		165.06			29.379				3.863
		177.032							11.908
		309.413							6.761
		609.042							9.806
									0.353
									13.46
									2.787
									14.803
									2.8
									5.325
									2.524
									12.894

### Sheet: Calculations
Calculation of average base mean intensity (BMI_Averaged) in Control (C), 2-BMP treated (I), LPS and IFNy treated (A) and 2-BMP+LPS+IFNy treated (IA) populations of HMC3 cells.
	BMI_Averaged			BMI_Averaged			BMI_Averaged			BMI_Averaged
HMC3_(C)_1	596.524		LPS+IFNy treated HMC3 (A)_1	1346.41		2-BMP treated HMC3 (I)_1	198.679		2-BMP+LPS+IFNy treated HMC3 (IA)_1	NA
HMC3_(C)_2	43.5449		LPS+IFNy treated HMC3 (A)_2	184.548		2-BMP treated HMC3 (I)_2	0.00472564		2-BMP+LPS+IFNy treated HMC3 (IA)_2	NA
HMC3_(C)_3	368.693		LPS+IFNy treated HMC3 (A)_3	290.176		2-BMP treated HMC3 (I)_3	33.0546		2-BMP+LPS+IFNy treated HMC3 (IA)_3	21.3658
Calculation of BMI in 2-BMP inhibited HMC3 cells relative to control HMC3 cells (I/C) and the degree of OG488 signals lost due to 2-BMP inhibition.
	I/C(%)	%Loss
I/C_1_6hours	33.3062	66.6938	83.3415
I/C_2_6hours	0.0108523	99.9891
I/C_3_12hours	8.96535	91.0347	91.0347	85.9059
