## Supplementary Table 2B for "Dynamic s-acylation of schizophrenia-linked antioxidants explicate the redox flexibility of human microglia during inflammation"

### Sheet: ControlHMC3_PCC
Raw and averaged Pearson's correlation coefficients derived for each field of control HMC3 cells using Fiji ImageJ to calculate colocalization of 17ODYA-OG488 and BODIPY-TR ceramide signals.
picture1_name	picture2_name	ROI_name	Pearson's_Rr	Average_a	Average_b	Sigma_a	Sigma_b	Overlap_R	k1	k2	M1	M2	M1_norm	M2_norm	Slope	Intercept	nb_pixels	%pixels	min_I1	max_I1	min_I2	max_I2	<picture1>	<picture2>	ROI_color
1_zoom	1_zoom	-	0.700871	12.6391	11.5462	34.5124	44.784	0.72314	0.909947	0.574683	0.956524	0.967267	0.75098	0.562161	0.90947	0.05142	1048576	100	0	1519	0	4095	75.2893	185.419
2	2	-	0.765522	17.001	16.9546	32.0992	34.0243	0.814234	0.852143	0.778011	0.95781	0.992441	0.721352	0.946718	0.81143	3.15943	1048576	100	0	2500	0	3120	166.677	207.445
3	3	-	0.885612	19.2737	23.4813	51.7963	64.6104	0.899212	1.11852	0.722901	0.99222	0.991146	0.765194	0.856877	1.10471	2.18949	1048576	100	0	3488	0	4095	263.634	377.082
4	4	-	0.780927	9.55552	15.4287	33.6604	50.2433	0.798312	1.19914	0.531466	0.979562	0.987693	0.671714	0.785807	1.16565	4.29026	1048576	100	0	4095	0	4095	153.45	247.767
5	5	-	0.68242	25.9958	19.9831	53.8387	52.1487	0.729431	0.681362	0.780892	0.889483	0.99519	0.711801	0.972027	0.661	2.79993	1048576	100	0	4095	0	4095	417.462	320.905
6	6	-	0.692949	24.4144	11.7405	65.7943	41.2044	0.720128	0.439645	1.17955	0.892712	0.999034	0.392578	0.985008	0.43397	1.14546	1048576	100	0	4095	0	4095	392.066	188.538
7	7	-	0.777095	34.9028	16.8372	64.7582	41.5401	0.812189	0.494859	1.33301	0.895073	0.998866	0.571635	0.987214	0.49848	-0.56116	1048576	100	0	4095	0	4013	560.498	264.971
8	8	-	0.794285	10.9579	6.27988	49.1003	34.851	0.801554	0.56422	1.13872	0.898138	0.996991	0.232828	0.968865	0.56378	0.10208	1048576	100	0	4095	0	4095	175.97	100.848
9	9	-	0.823725	37.5599	17.6875	80.5568	46.934	0.847623	0.478311	1.50209	0.936572	0.999218	0.519805	0.990887	0.47992	-0.33815	1048576	100	0	4095	0	4066	603.168	282.03
10	10	-	0.67106	20.1457	19.4988	56.8748	51.9025	0.709564	0.652023	0.772184	0.951423	0.973253	0.880347	0.87397	0.61239	7.1617	1048576	100	0	4095	0	4095	323.516	313.127
		Average	0.757447

### Sheet: 2-BMP_PCC
Raw and averaged Pearson's correlation coefficients derived for each field of 2-BMP treated HMC3 cells using Fiji ImageJ to calculate colocalization of 17ODYA-OG488 and BODIPY-TR ceramide signals.
picture1_name	picture2_name	ROI_name	Pearson's_Rr	Average_a	Average_b	Sigma_a	Sigma_b	Overlap_R	k1	k2	M1	M2	M1_norm	M2_norm	Slope	Intercept	nb_pixels	%pixels	min_I1	max_I1	min_I2	max_I2	<picture1>	<picture2>	ROI_color
1	1	-	0.371648	0.398419	10.3587	5.82127	44.9755	0.376647	2.97921	0.0476175	0.97814	0.627774	0.936912	0.304821	2.87138	9.21465	1048576	100	0	4095	0	4095	6.39815	166.348
2	2	-	0.554199	0.941774	8.50961	8.89618	38.5279	0.560854	2.47369	0.127161	0.962812	0.827972	0.885683	0.535798	2.40015	6.24921	1048576	100	0	4095	0	4095	15.1238	136.654
3	3	-	0.239055	0.47166	11.0504	7.59262	45.563	0.246487	1.51911	0.0399942	0.951104	0.693297	0.858663	0.369801	1.43456	10.3737	1048576	100	0	4095	0	4083	7.5743	176.936
4	4	-	0.551958	0.749368	8.05892	6.75285	35.1648	0.559366	2.97013	0.105346	0.993337	0.727677	0.953886	0.421637	2.87427	5.90504	1048576	100	0	3965	0	4095	11.6519	129.417
5	5	-	0.530214	1.66188	11.1038	11.4182	39.3874	0.544082	1.92965	0.153409	0.985573	0.746511	0.922252	0.451265	1.82899	8.06425	1048576	100	0	4095	0	4046	26.6878	176.18
6	6	-	0.431134	0.698627	19.01	5.62016	58.0698	0.444987	4.80093	0.0412447	0.969737	0.683905	0.938074	0.347562	4.45465	15.8979	1048576	100	0	4095	0	4095	11.2191	305.278
7	7	-	0.65738	1.02472	17.6669	6.48857	53.5232	0.665505	5.71021	0.0775624	0.972138	0.730944	0.900153	0.369388	5.42263	12.1103	1048576	100	0	4028	0	4095	16.1865	283.71
8	8	-	0.25847	0.49831	34.0046	5.79905	70.4322	0.26913	3.61641	0.0200285	0.992977	0.463542	0.977508	0.183049	3.13923	32.4403	1048576	100	0	4095	0	4085	8.00227	544.741
9	9	-	0.723478	1.35446	6.93568	9.72708	31.8394	0.729499	2.4205	0.21986	0.986716	0.872417	0.92137	0.50976	2.36814	3.72813	1048576	100	0	4095	0	3945	21.751	107.299
10	10	-	0.716947	4.64053	16.4847	19.5248	45.9293	0.734625	1.78628	0.302123	0.963839	0.900928	0.893749	0.671517	1.68651	8.65839	1048576	100	0	4095	0	4074	74.5215	263.367
		Average	0.503448

### Sheet: LPS_IFNy_PCC
Raw and averaged Pearson's correlation coefficients derived for each field of LPS and IFNy activated HMC3 cells using Fiji ImageJ to calculate colocalization of 17ODYA-OG488 and BODIPY-TR ceramide signals.
picture1_name	picture2_name	ROI_name	Pearson's_Rr	Average_a	Average_b	Sigma_a	Sigma_b	Overlap_R	k1	k2	M1	M2	M1_norm	M2_norm	Slope	Intercept	nb_pixels	%pixels	min_I1	max_I1	min_I2	max_I2	<picture1>	<picture2>	ROI_color
1zoom	1zoom	-	0.901702	18.6176	16.2152	55.1963	53.3884	0.910414	0.872044	0.950472	0.926204	0.99023	0.872839	0.886542	0.87217	-0.02252	1048576	100	0	4095	0	4066	298.977	258.552
2	2	-	0.658207	24.1707	9.58256	73.5375	32.721	0.687851	0.302973	1.56165	0.886395	0.978736	0.801045	0.855669	0.29287	2.5036	1048576	100	0	4095	0	3734	388.153	140.319
3	3	-	0.771539	17.9106	13.7536	46.6517	41.6731	0.796321	0.699312	0.906787	0.917002	0.988068	0.837307	0.885394	0.6892	1.40954	1048576	100	0	4095	0	4091	287.624	220.651
4	4	-	0.699684	16.0196	32.3523	38.2416	63.8554	0.7503	1.2954	0.434577	0.972266	0.967123	0.920059	0.864539	1.16832	13.6363	1048576	100	0	4095	0	4095	257.256	519.54
5	5	-	0.762678	30.5095	26.9497	57.1705	54.7872	0.811579	0.764674	0.861362	0.946441	0.987238	0.88104	0.892309	0.73088	4.65082	1048576	100	0	4095	0	4000	489.947	422.741
6	6	-	0.774017	8.64993	13.38	31.3591	41.4037	0.791765	1.05906	0.591935	0.963723	0.962854	0.918699	0.826818	1.02194	4.54026	1048576	100	0	4095	0	4010	138.908	210.407
7	7	-	0.717887	3.76035	20.3189	14.4791	45.3978	0.736901	2.45007	0.221636	0.993171	0.859898	0.980914	0.633886	2.25086	11.8549	1048576	100	0	4095	0	4095	60.3868	326.298
8	8	-	0.723617	18.9381	13.435	49.2226	30.5411	0.762776	0.482564	1.2057	0.972615	0.957118	0.921889	0.833311	0.44898	4.93212	1048576	100	0	4095	0	3594	304.124	189.355
9	9	-	0.646423	9.68082	16.8967	30.8856	35.749	0.685487	0.837415	0.561123	0.963899	0.911499	0.892599	0.772061	0.74821	9.6534	1048576	100	0	4095	0	2755	155.463	182.551
10	10	-	0.802536	4.41546	8.95702	21.1976	34.0956	0.811702	1.32152	0.49856	0.972366	0.91325	0.944296	0.721995	1.29085	3.25733	1048576	100	0	4095	0	3644	70.9071	127.998
11	11	-	0.737312	15.895	18.7838	39.9984	43.3227	0.775551	0.850845	0.70692	0.948728	0.968199	0.893984	0.840202	0.79859	6.09012	1048576	100	0	4095	0	4095	255.256	301.645
		Average	0.745055

### Sheet: InhAct_PCC
Raw and averaged Pearson's correlation coefficients derived for each field of 2-BMP, LPS and IFNy treated HMC3 cells using Fiji ImageJ to calculate colocalization of 17ODYA-OG488 and BODIPY-TR ceramide signals.
picture1_name	picture2_name	ROI_name	Pearson's_Rr	Average_a	Average_b	Sigma_a	Sigma_b	Overlap_R	k1	k2	M1	M2	M1_norm	M2_norm	Slope	Intercept	nb_pixels	%pixels	min_I1	max_I1	min_I2	max_I2	<picture1>	<picture2>	ROI_color
1	1	-	0.564994	0.624989	6.40514	9.85416	39.5528	0.566729	2.29976	0.139659	0.988362	0.775985	0.899933	0.402478	2.26779	4.9878	1048576	100	0	4095	0	4095	10.0366	102.859
2	2	-	0.247476	0.140564	11.9872	3.63138	50.3905	0.249529	3.55652	0.0175071	0.999466	0.210384	0.997561	0.0587686	3.43408	11.5045	1048576	100	0	3493	0	4095	1.92545	192.5
3	3	-	0.314754	0.857574	13.1594	7.80571	45.1403	0.330933	1.98152	0.055269	0.97878	0.558732	0.921938	0.277002	1.82022	11.5984	1048576	100	0	4095	0	4095	13.7716	211.324
4	4	-	0.529349	3.14858	6.95389	19.9005	28.8246	0.544913	0.801938	0.370266	0.98371	0.868391	0.835052	0.582554	0.76673	4.53979	1048576	100	0	4095	0	3896	50.5625	106.245
5	5	-	0.400644	1.70454	4.82444	14.9091	20.1829	0.413552	0.571886	0.299055	0.975625	0.755585	0.869062	0.411032	0.54237	3.89996	1048576	100	0	4095	0	3047	27.3729	57.6474
6	6	-	0.194578	0.0977221	13.1827	3.25215	58.2812	0.196325	3.60555	0.01069	0.998251	0.228451	0.983924	0.0682288	3.48701	12.8419	1048576	100	0	4095	0	4095	1.5693	211.698
7	7	-	0.563414	2.0959	9.61932	15.3458	32.8692	0.573769	1.26872	0.259481	0.985042	0.728277	0.918308	0.324046	1.20678	7.09004	1048576	100	0	4095	0	4095	33.6576	154.475
8	8	-	0.117052	0.297255	13.1344	8.06378	36.1405	0.12252	0.583857	0.0257103	0.985449	0.142127	0.979515	0.0407539	0.52461	12.9784	1048576	100	0	4095	0	3881	4.77356	199.9
9	9	-	0.272177	0.60305	16.2808	7.50862	42.6094	0.282008	1.70766	0.0465715	0.984656	0.370023	0.984188	0.127407	1.54453	15.3494	1048576	100	0	4095	0	3081	9.68428	196.711
10	10	-	0.259396	0.564135	17.4414	6.87131	47.4062	0.270879	1.98463	0.0369719	0.995563	0.336471	0.99033	0.114686	1.78961	16.4318	1048576	100	0	4095	0	4095	9.05934	280.088
		Average	0.346383
