## Supplementary Table 3B for "Dynamic s-acylation of schizophrenia-linked antioxidants explicate the redox flexibility of human microglia during inflammation"

### Sheet: PCC_Combined
Calculation of NRF2 nuclear colocalization (averaged Pearson's correlation coefficients) in all treatment groups.
Replicate	Control	Inhibited	Activated	InhAct
1	0.0822975	0.386696	0.729661	0.833297
2	0.0429228	0.404206	0.724885	0.823552
3	0.113356	0.274127	0.733198	0.788883
4	0.129434	0.216646	0.6717	0.869538
5	0.00662929	0.731296	0.597063
6	0.0994325	0.707922	0.588685	0.806338
7	0.105693	0.376459	0.70531	0.788082
8		0.424609	0.678683	0.770736
9		0.333242	0.726506	0.655933
10		0.460651	0.726257	0.839297
11				0.802715
12				0.768198
13				0.805201
Average	0.0828238	0.431585	0.688195	0.795981

### Sheet: PCC_Control
Raw Pearson's correlation coefficients derived for each field of control HMC3 cells using Fiji ImageJ to calculate colocalization of NRF2-FITC and DAPI signals.
picture1_name	picture2_name	ROI_name	Pearson's_Rr	Average_a	Average_b	Sigma_a	Sigma_b	Overlap_R	k1	k2	M1	M2	M1_norm	M2_norm	Slope	Intercept	nb_pixels	%pixels	min_I1	max_I1	min_I2	max_I2	<picture1>	<picture2>	ROI_color
Captured Galvano 1	Captured Galvano 1	-	0.0822975	6.60477	22.3555	21.0605	69.4613	0.166427	0.550213	0.0503405	0.707166	0.628248	0.5692	0.613372	0.27143	20.5628	1048576	100	0	4095	0	65535	106.065	5745.36
Captured Galvano 2	Captured Galvano 2	-	0.0429228	4.9963	14.1333	18.6832	42.5243	0.12083	0.27997	0.0521476	0.729608	0.561418	0.577647	0.536792	0.0977	13.6451	1048576	100	0	3735	0	1785	73.1812	98.9328
Captured Galvano 3	Captured Galvano 3	-	0.113356	8.59156	29.7253	26.3681	78.02	0.211016	0.635281	0.0700915	0.736189	0.672658	0.610663	0.663205	0.33541	26.8436	1048576	100	0	4095	0	65535	137.97	7639.41
Captured Galvano 4	Captured Galvano 4	-	0.129434	6.11573	20.5125	23.2693	69.509	0.19201	0.578376	0.0637438	0.715653	0.742917	0.573793	0.565839	0.38664	18.1479	1048576	100	0	4095	0	65535	98.2114	5271.7
Captured Galvano 5	Captured Galvano 5	-	0.00662929	5.90875	30.9007	23.3986	71.6151	0.102901	0.332572	0.0318387	0.692335	0.562118	0.667632	0.564286	0.02029	30.7808	1048576	100	0	4095	0	65535	94.8875	7941.47
Captured Galvano 6	Captured Galvano 6	-	0.0994325	1.41863	23.3499	10.971	76.17	0.131866	0.949671	0.0183103	0.825155	0.291907	0.596598	0.220045	0.69034	22.3705	1048576	100	0	859	0	65535	4.77884	6000.92
Captured Galvano	Captured Galvano	-	0.105693	6.26569	15.8815	19.1131	60.158	0.176621	0.546347	0.0570975	0.651247	0.818881	0.434271	0.86376	0.33267	13.7971	1048576	100	0	4095	0	65535	100.62	4081.55

### Sheet: PCC_2BP
Raw Pearson's correlation coefficients derived for each field of 2-BMP treated HMC3 cells using Fiji ImageJ to calculate colocalization of NRF2-FITC and DAPI signals.
picture1_name	picture2_name	ROI_name	Pearson's_Rr	Average_a	Average_b	Sigma_a	Sigma_b	Overlap_R	k1	k2	M1	M2	M1_norm	M2_norm	Slope	Intercept	nb_pixels	%pixels	min_I1	max_I1	min_I2	max_I2	<picture1>	<picture2>	ROI_color
1	1	-	0.386696	7.72803	20.5665	26.2179	59.6249	0.442838	1.02187	0.19191	0.850785	0.95758	0.553273	0.807066	0.87943	13.7702	1048576	100	0	4095	0	65535	124.103	5285.58
2	2	-	0.404206	2.35953	11.7489	14.4551	50.4815	0.42506	1.5042	0.120114	0.794391	0.861697	0.380354	0.57514	1.41161	8.4182	1048576	100	0	4095	0	65535	37.8912	3019.47
3	3	-	0.274127	4.36768	12.2591	19.1753	55.9329	0.308631	0.898609	0.106001	0.524537	0.875057	0.293893	0.656083	0.79961	8.76667	1048576	100	0	4095	0	65535	70.1398	3150.59
4	4	-	0.216646	3.93925	16.747	18.746	63.4132	0.257497	0.881659	0.0752047	0.769076	0.931337	0.50193	0.646454	0.73286	13.8601	1048576	100	0	4095	0	65535	63.2597	4303.97
5	5	-	0.731296	10.8459	22.5935	40.1415	85.6332	0.749164	1.59565	0.351735	0.928861	0.953909	0.531967	0.620256	1.56006	5.67317	1048576	100	0	4095	0	65535	174.173	5806.53
6	6	-	0.707922	5.72552	9.00432	31.7086	55.7174	0.716082	1.25432	0.408807	0.853561	0.966416	0.449987	0.470652	1.24394	1.88213	1048576	100	0	4095	0	65535	91.9451	2314.11
7	7	-	0.376459	3.28855	14.7757	15.1799	51.3035	0.41215	1.4167	0.119904	0.795848	0.903903	0.453327	0.697973	1.27232	10.5917	1048576	100	0	4095	0	65535	52.8102	3797.37
8	8	-	0.424609	4.46336	24.1542	20.5463	68.1981	0.461996	1.58973	0.134262	0.94942	0.808439	0.738535	0.41414	1.40938	17.8636	1048576	100	0	4095	0	65535	71.6763	6207.62
9	9	-	0.333242	9.99589	20.8885	31.2455	58.9114	0.400975	0.763987	0.21045	0.820703	0.955629	0.529554	0.827072	0.62831	14.608	1048576	100	0	4095	0	65535	160.522	5368.34
10	10	-	0.460651	12.8018	25.6266	38.1478	68.0471	0.520821	0.941145	0.288218	0.911866	0.969046	0.627299	0.811063	0.8217	15.1074	1048576	100	0	4095	0	65535	205.581	6586.04

### Sheet: PCC_LPS_IFNy
Raw Pearson's correlation coefficients derived for each field of LPS and IFNy treated HMC3 cells using Fiji ImageJ to calculate colocalization of NRF2-FITC and DAPI signals.
picture1_name	picture2_name	ROI_name	Pearson's_Rr	Average_a	Average_b	Sigma_a	Sigma_b	Overlap_R	k1	k2	M1	M2	M1_norm	M2_norm	Slope	Intercept	nb_pixels	%pixels	min_I1	max_I1	min_I2	max_I2	<picture1>	<picture2>	ROI_color
1	1	-	0.729661	18.9571	31.5271	45.3517	84.7721	0.765424	1.40839	0.415987	0.927758	0.952761	0.646611	0.704459	1.36389	5.67169	1048576	100	0	4095	0	65535	304.428	8102.46
2	2	-	0.724885	21.3867	32.4622	46.3235	83.1318	0.765517	1.339	0.437652	0.93393	0.954964	0.683135	0.733329	1.30087	4.64074	1048576	100	0	4095	0	65535	343.446	8342.78
3	3	-	0.733198	29.3968	32.5504	58.1591	86.9656	0.770968	1.09858	0.541055	0.849772	0.994008	0.459957	0.929373	1.09636	0.32104	1048576	100	0	4095	0	65535	472.079	8365.45
4	4	-	0.6717	38.218	52.437	57.027	96.1112	0.756458	1.20644	0.474312	0.931898	0.989831	0.78499	0.930806	1.13206	9.17196	1048576	100	0	4095	0	65535	613.736	13476.3
5	5	-	0.597063	32.5113	49.8615	47.449	90.7869	0.703808	1.2674	0.390836	0.915313	0.986189	0.763327	0.915063	1.1424	12.7206	1048576	100	0	4095	0	65535	522.094	12814.4
6	6	-	0.588685	42.1032	44.9908	54.9039	90.7476	0.688827	1.0084	0.470531	0.738871	0.999565	0.490866	0.994848	0.97301	4.0242	1048576	100	0	4095	0	65535	676.128	11562.6
7	7	-	0.70531	31.087	36.2442	56.7405	86.3716	0.756296	1.09494	0.522389	0.905357	0.981316	0.679049	0.85738	1.07364	2.86803	1048576	100	0	4095	0	65535	499.22	9314.77
8	8	-	0.678683	32.3255	33.967	56.4248	82.0058	0.734292	1.00229	0.537953	0.917499	0.982005	0.702573	0.857946	0.98637	2.08203	1048576	100	0	4095	0	65535	519.109	8729.52
9	9	-	0.726506	25.9962	22.9821	56.1824	73.0493	0.754978	0.933935	0.610311	0.820148	0.993191	0.437815	0.911167	0.94461	-1.5743	1048576	100	0	4095	0	65535	417.469	5906.4
10	10	-	0.726257	34.6744	35.9205	59.2772	82.9481	0.775906	1.02128	0.589483	0.898319	0.980007	0.692433	0.866322	1.01627	0.6819	1048576	100	0	4095	0	65535	556.83	9231.56

### Sheet: PCC_2BP_LPS_IFNy
Raw Pearson's correlation coefficients derived for each field of 2-BMP, LPS and IFNy treated HMC3 cells using Fiji ImageJ to calculate colocalization of NRF2-FITC and DAPI signals.
picture1_name	picture2_name	ROI_name	Pearson's_Rr	Average_a	Average_b	Sigma_a	Sigma_b	Overlap_R	k1	k2	M1	M2	M1_norm	M2_norm	Slope	Intercept	nb_pixels	%pixels	min_I1	max_I1	min_I2	max_I2	<picture1>	<picture2>	ROI_color
1	1	-	0.833297	16.4981	18.1561	56.6852	74.3592	0.84355	1.09369	0.65062	0.958402	0.976245	0.689868	0.648713	1.09311	0.1218	1048576	100	0	4095	0	65535	264.94	4666.11
2	2	-	0.823552	12.0985	11.8808	42.9479	52.1219	0.833136	0.998185	0.695378	0.95526	0.972354	0.672984	0.604272	0.99947	-0.21121	1048576	100	0	4095	0	65535	194.287	3053.38
3	3	-	0.788883	14.7038	15.8784	46.1109	67.0312	0.801384	1.14062	0.563042	0.937983	0.97924	0.646504	0.720473	1.1468	-0.98386	1048576	100	0	4095	0	65535	236.126	4080.76
4	4	-	0.869538	6.16271	9.85099	33.8048	52.5438	0.873839	1.35949	0.561676	0.964255	0.776352	0.760036	0.199753	1.35155	1.52178	1048576	100	0	4095	0	65535	98.9659	2531.7
5	5	-	0.138567	25.1704	33.4465	74.8503	87.0665	0.236904	0.279806	0.20058	0.407052	0.243203	0.392254	0.219614	0.16118	29.3895	1048576	100	0	65535	0	65535	6468.8	8595.75
6	6	-	0.806338	18.9317	23.1815	56.1212	78.1189	0.8234	1.13283	0.598492	0.944973	0.985629	0.63352	0.770241	1.1224	1.93257	1048576	100	0	4095	0	65535	304.021	5957.64
7	7	-	0.788082	18.9336	22.9227	55.6397	77.9546	0.806646	1.11521	0.583459	0.920525	0.981642	0.589016	0.756738	1.10415	2.01722	1048576	100	0	4095	0	65535	304.051	5891.14
8	8	-	0.770736	18.7495	13.5498	55.8569	45.6689	0.791004	0.639526	0.978361	0.987236	0.928585	0.844057	0.479283	0.63016	1.73465	1048576	100	0	4095	0	65535	301.096	3482.3
9	9	-	0.655933	10.5094	5.62514	36.8031	30.1598	0.670373	0.537359	0.836313	0.885292	0.968301	0.556617	0.620337	0.53753	-0.02397	1048576	100	0	4095	0	65535	168.768	1445.66
10	10	-	0.839297	23.0129	30.2109	60.1505	90.6328	0.856656	1.27077	0.57749	0.96156	0.9877	0.684468	0.764428	1.26463	1.10825	1048576	100	0	4095	0	65535	369.56	7764.21
11	11	-	0.802715	13.8095	14.5013	50.283	64.5282	0.813286	1.03153	0.641218	0.92429	0.976274	0.558273	0.672641	1.03013	0.27576	1048576	100	0	4095	0	65535	221.765	3726.84
12	12	-	0.768198	25.565	19.7118	66.7237	73.101	0.785758	0.832587	0.741563	0.917085	0.991287	0.640354	0.822931	0.84162	-1.80424	1048576	100	0	4095	0	65535	410.544	5065.94
13	13	-	0.805201	27.969	30.0863	71.4173	90.8042	0.826398	1.03068	0.662602	0.966596	0.993012	0.703965	0.859773	1.02378	1.45218	1048576	100	0	4095	0	65535	449.149	7732.18
